# Fission yeast RPA–TERT–Tpz1^TPP1^ complex promotes telomere extension and suppresses telomere recombination

**DOI:** 10.64898/2026.04.26.720725

**Authors:** Bettina A. Moser, Madeline Points, Sourav Agrawal, Adam C. Didier, Amanda K. Mennie, Ci Ji Lim, Yong-jie Xu, Toru M. Nakamura

## Abstract

Telomerase maintains chromosome ends by extending telomeric DNA, yet how recruited telomerase becomes productively engaged remains poorly understood. Recent studies found that Replication Protein A (RPA) contributes to telomerase stimulation through interaction with TERT in humans and with the TPP1 ortholog Est3 in budding yeast, suggesting a direct role in telomerase activation. Here, we provide genetic and structural modeling evidence for a RPA-Trt1^TERT^-Tpz1^TPP1^ ternary complex that promotes telomere extension while suppressing recombination in fission yeast. Guided by results from genetic screen, followed by AlphaFold3 modeling and systematic mutagenesis of RPA, Trt1, and Tpz1, we identify four key interfaces supporting telomerase function: Ssb1^RPA1^-Trt1, Ssb2^RPA2^-Trt1, Ssb2^RPA2^-Tpz1, and the TEL-patch-mediated Trt1-Tpz1 interaction. Notably, Tpz1-R81, previously assigned as the TEL patch, instead contacts Ssb2 in the complex. Epistasis and suppressor analyses indicate that the newly identified RPA-Trt1 and RPA-Tpz1 interfaces collaborate with the Trt1-Tpz1 interface to allow telomerase activation after recruitment. Furthermore, comparative analyses using AlphaFold3 suggest that these interactions are likely conserved in budding yeast and humans. Collectively, these findings support a model in which RPA serves as an essential component of the active telomerase complex, coordinating TERT and TPP1-like factors to enable productive telomerase engagement.

**Author Summary:** Telomeres are specialized dynamic protective structures at the ends of eukaryotic chromosomes that must be properly maintained to preserve genome stability. Telomerase extends telomeric DNA, but how recruited telomerase becomes fully activated to promote telomere extension remains poorly understood. In this study, we use fission yeast to investigate the role of the conserved single-stranded DNA-binding protein complex Replication Protein A (RPA) in this process. We find that RPA forms a functional complex with the telomerase catalytic subunit TERT and Tpz1, a component of the telomere protection complex shelterin and the fission yeast ortholog of human TPP1. Genetic and structural analyses identify multiple interactions within the RPA-TERT-Tpz1 complex that are required for efficient telomere extension. Disrupting these interactions allows telomerase recruitment but prevents productive telomerase action at chromosome ends. Our results further suggest that similar mechanisms may operate in other organisms, including budding yeast and humans. These findings provide insight into how telomerase activity is regulated at chromosome ends.
