## Supplemental Tables S1-S5 for "Fission yeast RPA–TERT–Tpz1^TPP1^ complex promotes telomere extension and suppresses telomere recombination": S1 Table.xlsx

### Sheet: Table S1
	Table S1: Fission yeast strains used in this study.
	Figure		Strain		Full Genotype [All strains are leu-32 ura4-D18 unless indicated otherwise.]
	1B		TN2411	wt	h- his3-D1
			TN24676	ssb1-W523C + ssb1+ pld	h- ade6-M210 ssb1-W523C-nmtTERM:kanMX //pIRT2-ssb1+ (4x restreak)
			TN24678, TN24679	ssb1-W523C	h- ade6-M210 ssb1-W523C-nmtTERM:kanMX (early gen. after plasmid loss / used to make restreked strains)
			TN24668	ssb1-W523A + ssb1+ pld	h- ade6-M210 ssb1-W523A-nmtTERM:kanMX //pIRT2-ssb1+ (4x restreak)
			TN24669, TN24670	ssb1-W523A	h- ade6-M210 ssb1-W523A-nmtTERM:kanMX (early gen. after plasmid loss / used to make restreked strains)
			TN24656	ssb1-W523S + ssb1+ pld	h- ade6-M210 ssb1-W523S-nmtTERM:kanMX //pIRT2-ssb1+ (4x restreak)
			TN24657	ssb1-W523S	h- ade6-M210 ssb1-W523S-nmtTERM:kanMX (early gen. after plasmid loss / used to make restreked strains)
	1C		TN24646	wt	h- ade6-M216 ssb1+(wt)-nmtTERM:kanMX (5x restreak)
			TN24793	ssb1-L222A	h+ his3-D1 ssb1-L222A-nmtTERM:kanMX (5x restreak)
			TN24795	ssb1-Y264H	h+ his3-D1 ssb1-Y264H-nmtTERM:kanMX (5x restreak)
			TN24797	ssb1-L355P	h+ his3-D1 ssb1-L355P-nmtTERM:kanMX (5x restreak)
			TN24801	ssb1-Y474N	h+ his3-D1 ssb1-Y474N-nmtTERM:kanMX (5x restreak)
			TN24805	ssb1-C482S	h+ his3-D1 ssb1-C482S-nmtTERM:kanMX (5x restreak)
			TN24809	ssb1-K484E	h+ his3-D1 ssb1-K484E-nmtTERM:kanMX (5x restreak)
	1D		TN2411	no tag	h- his3-D1
			TN25215	trt1-myc ssb1+	h- his3-D1 trt1-G8-13myc:hphMX6 ssb1+(wt)-nmtTERM:kanMX (early gen.)
			TN25255	trt1-myc ssb1-L222A	h- his3-D1 trt1-G8-13myc:hphMX6 ssb1-L222A-nmtTERM:kanMX (early gen.)
			TN25259	trt1-myc ssb1-Y264H	h- his3-D1 trt1-G8-13myc:hphMX6 ssb1-Y264H-nmtTERM:kanMX (earlygen.)
			TN25263	trt1-myc ssb1-L355P	h- his3-D1 trt1-G8-13myc:hphMX6 ssb1-L355P-nmtTERM:kanMX (early gen.)
			TN25267	trt1-myc ssb1-Y474N	h- his3-D1 trt1-G8-13myc:hphMX6 ssb1-Y474N-nmtTERM:kanMX (early gen.)
			TN25271	trt1-myc ssb1-C482S	h- his3-D1 trt1-G8-13myc:hphMX6 ssb1-C482S-nmtTERM:kanMX (early gen.)
			TN25275	trt1-myc ssb1-K484E	h- his3-D1 trt1-G8-13myc:hphMX6 ssb1-K484E-nmtTERM:kanMX (early gen.)
	2A		TN2411	no tag	h- his3-D1
			TN23402	ssb2-FLAG	h- ade6-M210 his3-D1 ssb2-3xFLAG:natNT
		a-d	TN24545	ssb2-FLAG ssb1-W523C	h+ his3-D1 ssb2-3xFLAG:natNT ssb1-W523C (early gen. [a] / restreaked to make 6x [b], 10x [c], and 15x [d])
	2B		TN2411	no tag	h- his3-D1
			BAM22665	ssb3-GFP	h- his3-D1 ssb3-GFP:hphMX
		a-d	MP25716	ssb3-GFP ssb1-W523C	h+ his3-D1 ssb3-GFP:hphMX ssb1-W523C (early gen. [a] / restreaked to make 6x [b], 10x [c], and 13x [d])
	2C		TN2411	no tag	h- his3-D1
			LS7680	9myc-rad26	h- his3-D1 9myc-rad26:hphMX6
		a-d	TN24537	9myc-rad26 ssb1-W523C	h- his3-D1 9myc-rad26:hphMX6 ssb1-W523C (early gen. [a] / restreaked to make 6x [b], 10x [c], and 13x [d])
	2D		TN2411	no tag	h- his3-D1
			TN10696	trt1-myc	h- his3-D1 trt1-G8-13myc:natMX6
		a-g	TN24553	trt1-myc ssb1-W523C	h- his3-D1 trt1-G8-13myc:natMX6 ssb1-W523C (early gen. [a] / restreaked to make 4x [b], 7x [c], 8x [d], 9x [e], 10x [f] and 12x [g])
	2E		TN2411	no tag	h- his3-D1
			TN7859	trt1-myc	h+ his3-D1 trt1-G8-13myc:kanMX6
		a-f	AD21017	trt1-D743A-myc	h- his3-D1 trt1-D743A-G8-13myc:kanMX6 (early gen. [a] / restreaked to make 4x [b], 6x [c], 9x [d], 12x [e], and 14x [f])
	2F		TN2411	no tag	h- his3-D1
			TN7859	trt1-myc	h+ his3-D1 trt1-G8-13myc:kanMX6
		a-f	AD21045	tpz1-K75A trt1-myc	h+ his3-D1 trt1-G8-13myc:kanMX6 tpz1-K75A:hphMX (early gen. [a] / restreaked to make 1x [b], 3x [c], 5x [d], 7x [e], and 8x [f])
	2G		TN2411	no tag	h- his3-D1
			TN21655	9myc-rad26 ccq1-5FLAG	h+ his3-D1 ccq1-5FLAG:kanMX6 9myc-rad26:hphMX6
		a-e	TN21591	9myc-rad26 ccq1-5FLAG trt1∆	h- his3-D1 trt1-2::his3+ ccq1-5FLAG:kanMX6 9myc-rad26:hphMX6 (early gen. [a] / restreaked to make 5x [b], 7x [c], 8x [d], and 9x [e])
	4B		TN2411	no tag	h- his3-D1
			TN7859	trt1-myc	h+ his3-D1 trt1-G8-13myc:kanMX6
		a-f	AD20992	trt1-myc tpz1-R81E	h+ his3-D1 trt1-G8-13myc:kanMX6 tpz1-R81E:kanMX6 (early gen. [a] / restreaked to make 2x [b], 4x [c], 5x [d], 7x [e], and 8x [f])
	4C	top	TN2411	wt	h- his3-D1
			TN25853	tpz1-R81E	h+ his3-D1 tpz1-R81E:kanMX6 ssb2+(wt):natNT (cDNA) (early gen. / used to make restreaked strains)
			TN25855	tpz1-R81E	h- his3-D1 tpz1-R81E:kanMX6 ssb2+(wt):natNT (cDNA) (early gen. / used to make restreaked strains)
			TN25857	tpz1-R81E ssb2-E69R	h+ his3-D1 tpz1-R81E:kanMX6 ssb2-E69R:natNT (cDNA) (early gen. / used to make restreaked strains)
			TN25859	tpz1-R81E ssb2-E69R	h- ade6-M210 his3-D1 tpz1-R81E:kanMX6 ssb2-E69R:natNT (cDNA) (early gen. / used to make restreaked strains)
	4C	bottom	TN26078	wt	h- ade6-M210 his3-D1 ssb2+(wt):natNT (cDNA)
			TN26053, TN26055	tpz1-R81E ssb2-E76R	h- his3-D1 tpz1-R81E:kanMX6 ssb2-E76R:natNT (cDNA) (early gen. / used to make restreaked strains)
			TN26061, TN26062	tpz1-R81E ssb2-E69R-E76R	h+ his3-D1 tpz1-R81E:kanMX6 ssb2-E69R-E76R:natNT (cDNA) (early gen. / used to make restreaked strains)
	4D		TN26078	ssb2+	h- ade6-M210 his3-D1 ssb2+(wt):natNT (cDNA) (9x restreak)
			TN26079, TN26080	ssb2-E69R	h- ade6-M210 his3-D1 ssb2-E69R:natNT (cDNA) (9x restreak)
			TN26124, TN26125	ssb2-E76R	h- ade6-M210 his3-D1 ssb2-E76R:natNT (cDNA) (9x restreak)
			TN26128, TN26129	ssb2-E69R-E76R	h- ade6-M210 his3-D1 ssb2-E69R-E76R:natNT (cDNA) (9x restreak)
	4E		TN2411	wt	h- his3-D1
			TN26495, TN26496	ssb2-W112A	h- ade6-M210 or M216 his3-D1 ssb2-W112A:natNT (cDNA) (early gen. / used to make restreaked strains)
	4G		TN26078	ssb2+	h- ade6-M210 his3-D1 ssb2+(wt):natNT (cDNA) (9x restreak)
			TN26280, TN26281	ssb2-T93A	h- ade6-M210 his3-D1 ssb2-T93A:natNT (cDNA) (9x restreak)
			TN26081, TN26082	ssb2-T94A	h- ade6-M210 his3-D1 ssb2-T94A:natNT (cDNA) (9x restreak)
			TN26282, TN26283	ssb2-T93A-T94A	h- ade6-M210 his3-D1 ssb2-T93A-T94A:natNT (cDNA) (9x restreak)
	4H		TN2411	no tag	h- his3-D1
			TN26138	ssb2-FLAG	h- ade6-M210 his3-D1 ssb2-3xFLAG:hphNT1 (cDNA) (early gen.)
			TN26140	ssb2-E69R-FLAG	h- ade6-M210 his3-D1 ssb2-E69R-3xFLAG:hphNT1 (cDNA) (early gen.)
			TN26142	ssb2-E76R-FLAG	h- ade6-M210 his3-D1 ssb2-E76R-3xFLAG:hphNT1 (cDNA) (early gen.)
			TN26144	ssb2-E69R-E76R-FLAG	h- ade6-M210 his3-D1 ssb2-E69R-E76R-3xFLAG:hphNT1 (cDNA) (early gen.)
			TN26255	ssb2-T93A-FLAG	h- ade6-M210 his3-D1 ssb2-T93A-3xFLAG:hphNT1 (cDNA) (early gen.)
			TN26146	ssb2-T94A-FLAG	h- ade6-M210 his3-D1 ssb2-T94A-3xFLAG:hphNT1 (cDNA) (early gen.)
			TN26259	ssb2-T93A-T94A-FLAG	h- ade6-M210 his3-D1 ssb2-T93A-T94A-3xFLAG:hphNT1 (cDNA) (early gen.)
			TN26664	ssb2-W112A-FLAG	h? ade6-M216 or M210? his3-D1 ssb2-W112A-3xFLAG:hphNT1 (cDNA) (early gen.)
	4I		TN2411	untagged	h- his3-D1
			TN25894	trt1-myc	h+ ade6-M210 his3-D1 trt1-G8-13myc:kanMX6 ssb2+(wt):natNT (cDNA) (early)
			TN27346	trt1-myc ssb2-E69R-E76R	h+ ade6-M210 his3-D1 trt1-G8-13myc:kanMX6 ssb2-E69R-E76R:natNT (cDNA) (3x restreak)
			TN27348	trt1-myc ssb2-T93A-T94A	h+ his3-D1 trt1-G8-13myc:kanMX6 ssb2-T93A-T94A:natNT (cDNA) (early) (3x restreak)
			TN26652	trt1-myc ssb2-W112A	h? ade6-M216 or M210? his3-D1 trt1-G8-13myc:hphMX6 ssb2-W112A:natNT (cDNA) (early)
	5A		TN2411	no tag	h- his3-D1
			TN7859	trt1-myc	h+ his3-D1 trt1-G8-13myc:kanMX6
			TN27073	trt1-E86A-myc	h- ade6-M216 his3-D1 trt1-E86A-G8-13myc:hphMX6 (12x restreak)
			TN27087	trt1-E86A-N90A-myc	h- ade6-M216 his3-D1 trt1-E86A-N90A-G8-13myc:hphMX6 (12x restreak)
			TN27091	trt1-E116A-R119A-myc	h- ade6-M216 his3-D1 trt1-E116A-R119A-G8-13myc:hphMX6 (12x restreak)
			TN27096	trt1-D157A-myc	h- ade6-M216 his3-D1 trt1-D157A-G8-13myc:hphMX6 (12x restreak)
	5B		TN2411	no tag	h- his3-D1
			TN7859	trt1-myc	h+ his3-D1 trt1-G8-13myc:kanMX6
			TN15900	trt1-myc tpz1-K75A	h+ his3-D1 trt1-G8-13myc:kanMX6 tpz1-K75A:hphMX (early gen.)
			TN27099	trt1-E86A-myc tpz1-K75A	h- his3-D1 trt1-E86A-G8-13myc:hphMX6 tpz1-K75A:kanMX (early gen.)
			TN27124	trt1-E86A-N90A-myc tpz1-K75A	h- trt1-E86A-N90A-G8-13myc:hphMX6 tpz1-K75A:kanMX (early gen.)
			TN27129	trt1-E116A-R119A-myc tpz1-K75A	h- ade6-M216 his3-D1 trt1-E116A-R119A-G8-13myc:hphMX6 tpz1-K75A:kanMX (early gen.)
			TN27137	trt1-D157A-myc tpz1-K75A	h- ade6-M216 his3-D1 trt1-D157A-G8-13myc:hphMX6 tpz1-K75A:kanMX (early gen.)
	5C		TN2411	wt	h- his3-D1
			TN26128	ssb2-E69R-E76R	h- ade6-M210 his3-D1 ssb2-E69R-E76R:natNT (cDNA) (9x restreak)
			TN27073	trt1-E86A-myc	h- ade6-M216 his3-D1 trt1-E86A-G8-13myc:hphMX6 (12x restreak)
			TN27245, TN27246	trt1-E86A-myc ssb2-E69R-E76R	h- his3-D1 trt1-E86A-G8-13myc:hphMX6 ssb2-E69R-E76R:natNT (cDNA) (4x restreak)
			TN27091	trt1-E116A-R119A-myc	h- ade6-M216 his3-D1 trt1-E116A-R119A-G8-13myc:hphMX6 (12x restreak)
			TN27249, TN27250	trt1-E116A-R119A-myc ssb2-E69R-E76R	h- his3-D1 trt1-E116A-R119A-G8-13myc:hphMX6 ssb2-E69R-E76R:natNT (cDNA) (4x restreak)
			TN27096	trt1-D157A-myc	h- ade6-M216 his3-D1 trt1-D157A-G8-13myc:hphMX6 (12x restreak)
			TN27241, TN27242	trt1-D157A-myc ssb2-E69R-E76R	h- his3-D1 trt1-D157A-G8-13myc:hphMX6 ssb2-E69R-E76R:natNT (cDNA) (4x restreak)
			TN26129	ssb2-E69R-E76R	h- ade6-M210 his3-D1 ssb2-E69R-E76R:natNT (cDNA) (9x restreak)
			TN7859	trt1-myc	h+ his3-D1 trt1-G8-13myc:kanMX6
	5D		TN2411	wt	h- his3-D1
			TN26282	ssb2-T93A-T94A	h- ade6-M210 his3-D1 ssb2-T93A-T94A:natNT (cDNA) (9x restreak)
			TN27073	trt1-E86A-myc	h- ade6-M216 his3-D1 trt1-E86A-G8-13myc:hphMX6 (12x restreak)
			TN27285, TN27286	trt1-E86A-myc ssb2-T93A-T94A	h- his3-D1 trt1-E86A-G8-13myc:hphMX6 ssb2-T93A-T94A:natNT (cDNA) (12x restreak)
			TN27091	trt1-E116A-R119A	h- ade6-M216 his3-D1 trt1-E116A-R119A-G8-13myc:hphMX6 (12x restreak)
			TN27288, TN27289	trt1-E116A-R119A ssb2-T93A-T94A	h- his3-D1 trt1-E116A-R119A-G8-13myc:hphMX6 ssb2-T93A-T94A:natNT (cDNA) (12x restreak)
			TN27096	trt1-D157A-myc	h- ade6-M216 his3-D1 trt1-D157A-G8-13myc:hphMX6 (12x restreak)
			TN27281, TN27282	trt1-D157A-myc ssb2-T93A-T94A	h- his3-D1 trt1-D157A-G8-13myc:hphMX6 ssb2-T93A-T94A:natNT (cDNA) (12x restreak)
			TN7859	trt1-myc	h+ his3-D1 trt1-G8-13myc:kanMX6
	5F		LS5521, LS5522	trt1∆ taz1∆ + pKAN1	h- ade6-M210 his3-D1 trt1-2::his3+ taz1-2::ura4+ //pKAN1 (4x restreak)
			TN21618, TN21619	trt1∆ taz1∆ + pKAN-trt1-D743A	h- ade6-M210 his3-D1 trt1-2::his3+ taz1-2::ura4+ //pKAN-trt1-D743A (5x restreak)
			LK8333, LK8334	trt1∆ taz1∆ + pKAN-taz1	h- ade6-M210 his3-D1 trt1-2::his3+ taz1-2::ura4+ //pKAN-taz1 (5x restreak)
			TN26824, TN26825	trt1∆ taz1∆ rpa1-W523C + pKAN1	h+ ade6-M210 his3-D1 trt1-2::his3+ taz1-2::ura4+ rpa1-W523C-nmtTERM //pKAN1 (10x restreak)
			TN26836, TN26837	trt1∆ taz1∆ rpa1-W523C + pKAN-trt1-D743A	h+ ade6-M210 his3-D1 trt1-2::his3+ taz1-2::ura4+ rpa1-W523C-nmtTERM //pKAN-trt1-D743A (10x restreak)
			TN26804, TN26805	trt1∆ taz1∆ rpa1-W523C + pKAN-taz1	h+ ade6-M210 his3-D1 trt1-2::his3+ taz1-2::ura4+ rpa1-W523C-nmtTERM //pKAN-taz1 (6x restreak)
	5G		LS5521	trt1∆ taz1∆ + pKAN1	h- ade6-M210 his3-D1 trt1-2::his3+ taz1-2::ura4+ //pKAN1 (4x restreak)
			TN21618	trt1∆ taz1∆ + pKAN-trt1-D743A	h- ade6-M210 his3-D1 trt1-2::his3+ taz1-2::ura4+ //pKAN-trt1-D743A (5x restreak)
			TN21622, TN21623	trt1∆ taz1∆ tpz1-K75A + pKAN-trt1-D743A	h+ his3-D1 trt1-2::his3+ taz1-2::ura4+ tpz1-K75A:hphMX //pKAN-trt1-D743A (6x restreak)
			TN21658, TN21659	trt1∆ taz1∆ tpz1-R81E + pKAN-trt1-D743A	h- ade6-M210 his3-D1 trt1-2::his3+ taz1-2::ura4+ tpz1-R81:hphMX6 //pKAN-trt1-D743A (6x restreak)
			TN26789, TN26790	trt1∆ taz1∆ tpz1-K75A + pKAN-taz1	h+ his3-D1 trt1-2::his3+ taz1-2::ura4+ tpz1-K75A:hphMX //pKAN-taz1 (6x restreak)
			TN26781, TN26782	trt1∆ taz1∆ tpz1-R81E + pKAN-taz1	h- ade6-M210 his3-D1 trt1-2::his3+ taz1-2::ura4+ tpz1-R81:hphpMX6 //pKAN-taz1 (6x restreak)
	5H		LS5521, LS5522	trt1∆ taz1∆ + pKAN1	h- ade6-M210 his3-D1 trt1-2::his3+ taz1-2::ura4+ //pKAN1 (4x restreak)
			TN21618, TN21619	trt1∆ taz1∆ + pKAN-trt1-D743A	h- ade6-M210 his3-D1 trt1-2::his3+ taz1-2::ura4+ //pKAN-trt1-D743A (5x restreak)
			TN26850, TN26851	trt1∆ taz1∆ + pKAN-trt1-E86A-D743A	h- ade6-M210 his3-D1 trt1-2::his3+ taz1-2::ura4+ //pKAN-trt1-E86A-D743A (10x restreak)
			TN26868, TN26869	trt1∆ taz1∆ + pKAN-trt1-E116A-D743A	h- ade6-M210 his3-D1 trt1-2::his3+ taz1-2::ura4+ //pKAN-trt1-E116A-D743A (10x restreak)
			TN26887, TN26888	trt1∆ taz1∆ + pKAN-trt1-R119A-D743A	h- ade6-M210 his3-D1 trt1-2::his3+ taz1-2::ura4+ //pKAN-trt1-R119A-D743A (10x restreak)
			TN26840, TN26841	trt1∆ taz1∆ + pKAN-trt1-D157A-D743A	h- ade6-M210 his3-D1 trt1-2::his3+ taz1-2::ura4+ //pKAN-trt1-D157A-D743A (10x restreak)
	S1B		TN2411	wt	h- his3-D1
			TN23287 (YJ1732)	ssb1-R11C-C69S-D223N	h+ ade6-M216 cds1-6xHis-2xHA ssb1-R11C-C69S-D223N
			TN23281 (YJ1720)	ssb1-K33E-Y264H	h+ ade6-M216 cds1-6xHis-2xHA ssb1-K33E-Y264H
			TN23282 (YJ1722)	ssb1-D223Y	h+ ade6-M216 cds1-6xHis-2xHA ssb1-D223Y
			TN23288 (YJ1734)	ssb1-R330S-L355P	h+ cds1-6xHis-2xHA ssb1-R330S-L355P
			TN23289 (YJ1736)	ssb1-R339H-C556R	h- leu1+ ade6-M216 cds1-6xHis-2xHA ssb1-R339H-C556R
			TN23293 (YJ1744)	ssb1-N471S-K484E	h+ cds1-6xHis-2xHA ssb1-N471S-K484E
			TN23290 (YJ1738)	ssb1-K421R-Y474N-T585I	h+ leu1+ ade6-M216 cds1-6xHis-2xHA ssb1-K421R-Y474N-T585I
			TN23291 (YJ1740)	ssb1-D380A-C482S-K497E-D544G	h+ cds1-6xHis-2xHA ssb1-D380A-C482S-K497E-D544G
			TN23292 (YJ1742)	ssb1-W523C	h- leu1+ cds1-6xHis-2xHA ssb1-W523C
	S1C		TN2411	wt	h- his3-D1
			TN23295 (YJ1798)	ssb1-L5F-N24S-R48S-F86Y-V90A	h+ ade6-M216 cds1-6xHis-2xHA ssb1-L5F-N24S-R48S-F86Y-V90A
			TN23302 (YJ1805)	ssb1-Q28H-L35Q-A125T-A138T	h+ ade6-M216 cds1-6xHis-2xHA ssb1-Q28H-L35Q-A125T-A138T
			TN23299 (YJ1802)	ssb1-L35Q-P39T-N56I-G142V	h+ cds1-6xHis-2xHA ssb1-L35Q-P39T-N56I-G142V
			TN23294 (YJ1797)	ssb1-L35Q-S149P	h- leu1+ ade6-M216 cds1-6xHis-2xHA ssb1-L35Q-S149P
			TN23301 (YJ1804)	ssb1-Y57H-V81I-R94K-V110E-S137R	h+ ade6-M216 cds1-6xHis-2xHA ssb1-Y57H-V81I-R94K-V110E-S137R
			TN23297 (YJ1800)	ssb1-Y57N-Q130H-N134D	h+ ade6-M216 cds1-6xHis-2xHA ssb1-Y57N-Q130H-N134D
			TN23286 (YJ1730)	ssb1-N89Y-R197H	h+ ade6-M216 cds1-6xHis-2xHA ssb1-N89Y-R197H
			TN23284 (YJ1726)	ssb1-V90G-V123D-L300I	h+ ade6-M216 cds1-6xHis-2xHA ssb1-V90G-V123D-L300I
			TN23283 (YJ1724)	ssb1-K92E-P163H-S248L	h+ ade6-M216 cds1-6xHis-2xHA ssb1-K92E-P163H-S248L
			TN23304 (YJ1807)	ssb1-L100F-G119D	h+ leu1+ cds1-6xHis-2xHA ssb1-L100F-G119D
			TN23305 (YJ1808)	ssb1-A2V-D17E-N89Y-A118V	h- leu1+ ade6-M216 cds1-6xHis-2xHA ssb1-A2V-D17E-N89Y-A118V
			TN23298 (YJ1801)	ssb1-R11H-T15S-D17Y-N73Y-K95I-L105I	h+ ade6-M216 cds1-6xHis-2xHA ssb1-R11H-T15S-D17Y-N73Y-K95I-L105I
			TN23300 (YJ1803)	ssb1-D17G-F21S-V50F-G115S-N135K-R140Q	h- leu1+ cds1-6xHis-2xHA ssb1-D17G-F21S-V50F-G115S-N135K-R140Q
			TN23285 (YJ1728)	ssb1-Q59L-N131Y	h+ cds1-6xHis-2xHA ssb1-Q59L-N131Y
			TN23303 (YJ1806)	ssb1-N38D-Q85L-T106N-E121K-Q129R	h- leu1+ ade6-M216 cds1-6xHis-2xHA ssb1-N38D-Q85L-T106N-E121K-Q129R
			TN23296 (YJ1799)	ssb1-E121K	h+ ade6-M216 cds1-6xHis-2xHA ssb1-E121K
	S1D	left	BAM23865	ssb1-W523C + ssb1+ (wt) pld	h+ ssb1-W523C //pIRT2-ssb1+
			MP25750, MP25751	ssb1-W523C + R330S pld	h+ his3-D1 ssb1-W523C //pIRT2-ssb1-R330S (3x restreak)
			MP25746, MP25747	ssb1-W523C + L355P pld	h+ his3-D1 ssb1-W523C //pIRT2-ssb1-L355P (3x restreak)
			MP25748, MP25749	ssb1-W523C + N471S pld	h+ his3-D1 ssb1-W523C //pIRT2-ssb1-N471S (3x restreak)
			MP25740, MP25741	ssb1-W523C + K484E pld	h+ his3-D1 ssb1-W523C //pIRT2-ssb1-K484E (3x restreak)
			MP25738, MP25739	ssb1-W523C + D380A pld	h+ his3-D1 ssb1-W523C //pIRT2-ssb1-D380A (3x restreak)
			MP25734, MP25735	ssb1-W523C + C482S pld	h+ his3-D1 ssb1-W523C //pIRT2-ssb1-C482S (3x restreak)
			MP25742, MP25743	ssb1-W523C + K497E pld	h+ his3-D1 ssb1-W523C //pIRT2-ssb1-K497E (3x restreak)
	S1D	right	BAM23865	ssb1-W523C + ssb1+ (wt) pld	h+ ssb1-W523C //pIRT2-ssb1+
			MP25754, MP25755	ssb1-W523C + Y264H pld	h+ his3-D1 ssb1-W523C //pIRT2-ssb1-Y264H (3x restreak)
			MP25756, MP25757	ssb1-W523C + Y474N pld	h+ his3-D1 ssb1-W523C //pIRT2-ssb1-Y474N (3x restreak)
	S1E		MP25732, MP25733	ssb1-W523C + ssb1+ (wt) pld	h+ his3-D1 ssb1-W523C //pIRT2-ssb1+ (3x restreak)
			MP25744, MP25745	ssb1-W523C + L222A pld	h+ his3-D1 ssb1-W523C //pIRT2-ssb1-L222A (3x restreak)
			MP25736, MP25737	ssb1-W523C + D235K pld	h+ his3-D1 ssb1-W523C //pIRT2-ssb1-D235K (3x restreak)
			MP25754, MP25755	ssb1-W523C + Y264H pld	h+ his3-D1 ssb1-W523C //pIRT2-ssb1-Y264H (3x restreak)
			MP25752, MP25753	ssb1-W523C + T265A pld	h+ his3-D1 ssb1-W523C //pIRT2-ssb1-T265A (3x restreak)
			BAM23865	ssb1-W523C + ssb1+ (wt) pld	h+ ssb1-W523C //pIRT2-ssb1+
	S2B		TN24646	wt	h- ade6-M216 ssb1+(wt)-nmtTERM:kanMX (5x restreak)
			TN24791	ssb1-L222A	h+ his3-D1 ssb1-L222A-nmtTERM:kanMX (5x restreak)
			TN24795	ssb1-Y264H	h+ his3-D1 ssb1-Y264H-nmtTERM:kanMX (5x restreak)
			TN24797	ssb1-L355P	h+ his3-D1 ssb1-L355P-nmtTERM:kanMX (5x restreak)
			TN24799	ssb1-Y474N	h+ his3-D1 ssb1-Y474N-nmtTERM:kanMX (5x restreak)
			TN24803	ssb1-C482S	h+ his3-D1 ssb1-C482S-nmtTERM:kanMX (5x restreak)
			TN24807	ssb1-K484E	h+ his3-D1 ssb1-K484E-nmtTERM:kanMX (5x restreak)
	S2C		TK8	ssb1+ (wt)	h+ ade6-M216
			YJ2080	wt ssb1-kan	h+ ssb1+(wt)-nmtTERM:kanMX
			YJ2081	wt ssb1-kan	h- ssb1+(wt)-nmtTERM:kanMX
			TN24790	ssb1-L222A	h+ his3-D1 ssb1-L222A-nmtTERM:kanMX
			TN24960	ssb1-L222A	h+ his3-D1 ssb1-L222A-nmtTERM:hphMX
			TN24794	ssb1-Y264H	h+ his3-D1 ssb1-Y264H-nmtTERM:kanMX
			TN24962	ssb1-Y264H	h+ his3-D1 ssb1-Y264H-nmtTERM:hphMX
			TN24796	ssb1-L355P	h+ his3-D1 ssb1-L355P-nmtTERM:kanMX
			TN24964	ssb1-L355P	h+ his3-D1 ssb1-L355P-nmtTERM:hphMX
			TN24798	ssb1-Y474N	h+ his3-D1 ssb1-Y474N-nmtTERM:kanMX
			TN24966	ssb1-Y474N	h+ his3-D1 ssb1-Y474N-nmtTERM:hphMX
			TN24802	ssb1-C482S	h+ his3-D1 ssb1-C482S-nmtTERM:kanMX
			TN24968	ssb1-C482S	h+ his3-D1 ssb1-C482S-nmtTERM:hphMX
			TN24970	ssb1-K484E	h+ his3-D1 ssb1-K484E-nmtTERM:hphMX
			TN24806	ssb1-K484E	h+ his3-D1 ssb1-K484E-nmtTERM:kanMX
	S2D		TN2411	ssb1+ (wt)	h- his3-D1
			TN25334	ssb1-K33E-Y264H	h- his3-D1 ssb1-K33E-Y264H-nmtTERM:kanMX (4x restreak)
			TN25335	ssb1-K33E-Y264H	h- ssb1-K33E-Y264H-nmtTERM:kanMX (4x restreak)
			TN25336, TN25337	ssb1-K33E-Y264H	h+ ssb1-K33E-Y264H-nmtTERM:kanMX (4x restreak)
			TN25338	ssb1-K33E	h+ his3-D1 ssb1-K33E-nmtTERM:kanMX (3x restreak)
			TN25339	ssb1-K33E	h- his3-D1 ssb1-K33E-nmtTERM:kanMX (3x restreak)
			TN25340	ssb1-K33E	h+ ade6-M216 his3-D1 ssb1-K33E-nmtTERM:kanMX (3x restreak)
	S2E		TN2411	no tag	h- his3-D1
			TN25215	trt1-myc	h- his3-D1 trt1-G8-13myc:hphMX6 rpa1+(wt)-nmtTERM:kanMX (early gen.)
			TN25326	trt1-myc ssb1-K33H	h- his3-D1 trt1-G8-13myc:hphMX6 rpa1-K33E-nmtTERM:kanMX (early gen.)
			TN25259	trt1-myc ssb1-Y264H	h- his3-D1 trt1-G8-13myc:hphMX6 rpa1-Y264H-nmtTERM:kanMX (early gen.)
			TN25306	trt1-myc ssb1-K33H-Y264H	h- his3-D1 trt1-G8-13myc:hphMX6 rpa1-K33E-Y264H-nmtTERM:kanMX (early gen.)
			TN25271	trt1-myc ssb1-C482S	h- his3-D1 trt1-G8-13myc:hphMX6 rpa1-C482S-nmtTERM:kanMX (early gen.)
	S2F		TN2411	ssb1+ (wt)	h- his3-D1
			TN15608	ssb1+ (wt) tpz1-K75A	h- ade6-M210 his3-D1 tpz1-K75A:hphMX (9x restreak)
			TN24793	ssb1-L222A	h+ his3-D1 ssb1-L222A-nmtTERM:kanMX (5x restreak)
			TN24938, TN24939	ssb1-L222A tpz1-K75A	h+ his3-D1 tpz1-K75A:hphMX ssb1-L222A-nmtTERM:kanMX (5x restreak)
			TN24795	ssb1-Y264H	h+ his3-D1 ssb1-Y264H-nmtTERM:kanMX (5x restreak)
			TN24940	ssb1-Y264H tpz1-K75A	h+ his3-D1 tpz1-K75A:hphMX ssb1-Y264H-nmtTERM:kanMX (5x restreak)
			TN24941	ssb1-Y264H tpz1-K75A	h- his3-D1 tpz1-K75A:hphMX ssb1-Y264H-nmtTERM:kanMX (5x restreak)
	S2G		TN2411	ssb1+ (wt)	h- his3-D1
			TN15608	ssb1+ (wt) tpz1-K75A	h- ade6-M210 his3-D1 tpz1-K75A:hphMX (9x restreak)
			TN24803	ssb1-C482S	h+ his3-D1 ssb1-C482S-nmtTERM:kanMX (5x restreak)
			TN24947, TN24948	ssb1-C482S tpz1-K75A	h- his3-D1 tpz1-K75A:hphMX ssb1-C482S-nmtTERM:kanMX (5x restreak)
			TN24949	ssb1-C482S tpz1-K75A	h+ his3-D1 tpz1-K75A:hphMX ssb1-C482S-nmtTERM:kanMX (5x restreak)
	S2H		TN2411	ssb1+ (wt)	h- his3-D1
			TN15608	ssb1+ (wt) tpz1-K75A	h- ade6-M210 his3-D1 tpz1-K75A:hphMX (9x restreak)
			TN24797	ssb1-L355P	h+ his3-D1 ssb1-L355P-nmtTERM:kanMX (5x restreak)
			TN25399, TN25401	ssb1-L355P tpz1-K75A	h+ his3-D1 tpz1-K75A:hphMX ssb1-L355P-nmtTERM:kanMX (10x restreak)
			TN25403, TN25405	ssb1-L355P tpz1-K75A	h- his3-D1 tpz1-K75A:hphMX ssb1-L355P-nmtTERM:kanMX (10x restreak)
			TN24799	ssb1-Y474N	h+ his3-D1 ssb1-Y474N-nmtTERM:kanMX (5x restreak)
			TN24944, TN24945	ssb1-Y474N tpz1-K75A	h+ his3-D1 tpz1-K75A:hphMX ssb1-Y474N-nmtTERM:kanMX (5x restreak)
			TN25406, TN25408	ssb1-Y474N tpz1-K75A	h+ his3-D1 tpz1-K75A:hphMX ssb1-Y474N-nmtTERM:kanMX (5x restreak)
			TN24807	ssb1-K484E	h+ his3-D1 ssb1-K484E-nmtTERM:kanMX (5x restreak)
			TN24950	ssb1-K484E tpz1-K75A	h+ his3-D1 tpz1-K75A:hphMX ssb1-K484E-nmtTERM:kanMX (5x restreak)
			TN24951	ssb1-K484E tpz1-K75A	h- his3-D1 tpz1-K75A:hphMX ssb1-K484E-nmtTERM:kanMX (5x restreak)
			TN25410, TN25412	ssb1-K484E tpz1-K75A	h+ his3-D1 tpz1-K75A:hphMX ssb1-K484E-nmtTERM:kanMX (5x restreak)
	S4A		TN2411	wt
			TN24617	ssb1-W523C (linear)	h+ his3-D1 rpa1-W523C (linear chrosomes)
			TN24632	ssb1-W523C (linear)	h- his3-D1 rpa1-W523C (linear chrosomes)
			TN23513	ssb1-W523C (circle)	h+ rpa1-W523C (circular chrosomes)
			CF448	trt1∆ (circle)	h- ade6-M210 his3-D1 trt1-2::his3+ (circular chrosomes)
			TN1329	rad3∆	h+ ade6-M216 his3-D1 rad3::LEU2
			TN18914	ssb1-D223Y	h- his3-D1 rad11-D223Y
	S4B-C		TN2411	no tag	h- his3-D1
			BAM22665	ssb3-GFP	h- his3-D1 ssb3-GFP:hphMX
			MP25716	ssb3-GFP ssb1-W523C	h+ his3-D1 ssb3-GFP:hphMX ssb1-W523C (early gen. / restreaked to make 6x, 10x, and 13x)
	S5B		TN2411	wt (trt1+)	h- his3-D1
			TN7859	trt1-myc	h+ his3-D1 trt1-G8-13myc:kanMX6
			TN5345	rap1∆	h+ his3-D1 rap1∆::ura4+
			TN16898	poz1∆ trt1-D743A-myc + WH5-trt1+	h- his3-D1 trt1-D743A-G8-13myc:kanMX6 poz1::natMX6 //pWH5-trt1+
			AD21017	trt1-D743A-myc 1x (a)	h- his3-D1 trt1-D744A-G8-13myc:kanMX6 (elongated telomeres 1x)
			AD21018	trt1-D743A-myc 2x	h- his3-D1 trt1-D744A-G8-13myc:kanMX6 (elongated telomeres 2x)
			AD21019	trt1-D743A-myc 3x	h- his3-D1 trt1-D744A-G8-13myc:kanMX6 (elongated telomeres 3x)
			AD21020	trt1-D743A-myc 4x (b)	h- his3-D1 trt1-D744A-G8-13myc:kanMX6 (elongated telomeres 4x)
			AD21021	trt1-D743A-myc 5x	h- his3-D1 trt1-D744A-G8-13myc:kanMX6 (elongated telomeres 5x)
			AD21022	trt1-D743A-myc 6x (c)	h- his3-D1 trt1-D744A-G8-13myc:kanMX6 (elongated telomeres 6x)
			AD21023	trt1-D743A-myc 7x	h- his3-D1 trt1-D744A-G8-13myc:kanMX6 (elongated telomeres 7x)
			AD21024	trt1-D743A-myc 8x	h- his3-D1 trt1-D744A-G8-13myc:kanMX6 (elongated telomeres 8x)
			AD21025	trt1-D743A-myc 9x (d)	h- his3-D1 trt1-D744A-G8-13myc:kanMX6 (elongated telomeres 9x)
			AD21026	trt1-D743A-myc 10x	h- his3-D1 trt1-D744A-G8-13myc:kanMX6 (elongated telomeres 10x)
			AD21027	trt1-D743A-myc 11x	h- his3-D1 trt1-D744A-G8-13myc:kanMX6 (elongated telomeres 11x)
			AD21028	trt1-D743A-myc 12x (e)	h- his3-D1 trt1-D744A-G8-13myc:kanMX6 (elongated telomeres 12x)
			AD21029	trt1-D743A-myc 13x	h- his3-D1 trt1-D744A-G8-13myc:kanMX6 (elongated telomeres 13x)
			AD21030	trt1-D743A-myc 14x (f)	h- his3-D1 trt1-D744A-G8-13myc:kanMX6 (elongated telomeres 14x)
	S5C		TN2411	wt (rap1+ poz1+)	h- his3-D1
			AD21586	rap1∆ myc-rad26 ccq1-FLAG	h+ his3-D1 rap1∆::ura4+ ccq1-5FLAG:kanMX6 9myc-rad26:hphMX6
			AD21589	poz1∆ trt1∆ + pREP-trt1+	h- his3-D1 trt1-2::his3+ poz1∆::natMX6 //pREP2-trt1+
	S5D		TN2411	wt (tpz1+)	h- his3-D1
			AD17785	rap1∆ trt1-myc	h+ his3-D1 trt1-G8-13myc:kanMX6 rap1∆::ura4+
			AD18514	poz1∆ tpz1-R81E + pREP-tpz1+	h- his3-D1 tpz1-R81E:kanMX6 poz1∆::natMX6 //pREP42-tpz1+
			AD18512	poz1∆ tpz1-K75A + pREP-tpz1+	h- ade6-M216 his3-D1 tpz1-K75A:hphMX poz1∆::natMX6 //pREP42-tpz1+
	S5E		YTC9370	rap1∆	h+ his3-D1 rap1∆::ura4+ (5x restreak)
			TN24069	rap1∆ ssb1-W523C + pIRT2-ssb1+	h- his3-D1 rap1∆::ura4+ rpa1-W523C //pIRT2-ssb1+ (4x restreak)
			TN24070	rap1∆ ssb1-W523C + pIRT2-ssb1+	h+ his3-D1 rap1∆::ura4+ rpa1-W523C //pIRT2-ssb1+ (4x restreak)
			YTC8555	poz1∆	h+ his3-D1 poz1∆::natMX6 (4x restreak)
			TN24071	poz1∆ ssb1-W523C + pIRT2-ssb1+	h- his3-D1 poz1∆::natMX6 rpa1-W523C //pIRT2-ssb1+ (4x restreak)
			TN24072	poz1∆ ssb1-W523C + pIRT2-ssb1+	h+ his3-D1 poz1∆::natMX6 rpa1-W523C //pIRT2-ssb1+ (4x restreak)
	S7B		TN23606	ssb2-FLAG	h- ade6-M210 his3-D1 ssb2-3xFLAG:natNT (4x restreak)
			TN23607	ssb2(1-180)-FLAG	h- his3-D1 ssb2(1-180)-3xFLAG:natNT (4x restreak)
			TN23608	ssb2(1-210)-FLAG	h- his3-D1 ssb2(1-210)-3xFLAG:natNT (4x restreak)
	S7C		TN21213	ssb3∆	h- his3-D1 ssb3∆::kanMX6 (6x restreak)
			TN21214	ssb3∆	h+ his3-D1 ssb3∆::kanMX6 (6x restreak)
			TN2411	ssb3+ (wt)	h- his3-D1
	S8A		TN26078	wt	h- ade6-M210 his3-D1 ssb2+(wt):natNT (cDNA) (9x restreak)
			TN25952	tpz1-R81E	h+ his3-D1 tpz1-R81E:kanMX6 ssb2+(wt):natNT (cDNA) (9x restreak)
			TN25953	tpz1-R81E	h- his3-D1 tpz1-R81E:kanMX6 ssb2+(wt):natNT (cDNA) (9x restreak)
			TN25954	tpz1-R81E ssb2-E69R	h+ his3-D1 tpz1-R81E:kanMX6 ssb2-E69R:natNT (cDNA) (9x restreak)
			TN25955	tpz1-R81E ssb2-E69R	h- ade6-M210 his3-D1 tpz1-R81E:kanMX6 ssb2-E69R:natNT (cDNA) (9x restreak)
			TN26582, TN26583	tpz1-R81E ssb2-E69R trt1∆	h+ his3-D1 trt1-2::his3+ tpz1-R81E:kanMX6 ssb2-E69R:natNT (cDNA) (4x restreak)
			TN26168, TN26169	tpz1-R81E ssb2-E69R-E76R	h+ his3-D1 tpz1-R81E:kanMX6 ssb2-E69R-E76R:natNT (cDNA) (9x restreak)
			TN26591, TN26592	tpz1-R81E ssb2-E69R-E76R trt1∆	h+ his3-D1 trt1-2::his3+ tpz1-R81E:kanMX6 ssb2-E69R-E76R:natNT (cDNA) (4x restreak)
	S8B		TN26078	wt	h- ade6-M210 his3-D1 ssb2+(wt):natNT (cDNA) (9x restreak)
			TN26222	tpz1-K75A	h+ his3-D1 tpz1-K75A:hphMX ssb2+(WT):natNT (cDNA) (9x restreak)
			TN26223	tpz1-K75A ssb2-E69R	h- his3-D1 tpz1-K75A:hphMX ssb2-E69R:natNT (cDNA) (9x restreak)
			TN26224	tpz1-K75A ssb2-E69R	h+ his3-D1 tpz1-K75A:hphMX ssb2-E69R:natNT (cDNA) (9x restreak)
			TN26227	tpz1-K75A ssb2-E76R	h- his3-D1 tpz1-K75A:hphMX ssb2-E76R:natNT (cDNA) (9x restreak)
			TN26228	tpz1-K75A ssb2-E76R	h+ his3-D1 tpz1-K75A:hphMX ssb2-E76R:natNT (cDNA) (9x restreak)
			TN26229	tpz1-K75A ssb2-E69R-E76R	h- his3-D1 tpz1-K75A:hphMX ssb2-E69R-E76R:natNT (cDNA) (9x restreak)
			TN26230	tpz1-K75A ssb2-E69R-E76R	h+ his3-D1 tpz1-K75A:hphMX ssb2-E69R-E76R:natNT (cDNA) (9x restreak)
	S8C		TN26078	wt	h- ade6-M210 his3-D1 ssb2+(wt):natNT (cDNA) (9x restreak)
			TN26449	tpz1-K75A	h- ade6-M210 his3-D1 tpz1-K75A:hphMX ssb2+(wt):natNT (cDNA) (9x restreak)
			TN26451	tpz1-K75A	h+ ade6-M210 his3-D1 tpz1-K75A:hphMX ssb2+(wt):natNT (cDNA) (9x restreak)
			TN26418	tpz1-K75A ssb2-T93A	h- his3-D1 tpz1-K75A:hphMX ssb2-T93A:natNT (cDNA) (12x restreak)
			TN26419	tpz1-K75A ssb2-T93A	h+ his3-D1 tpz1-K75A:hphMX ssb2-T93A:natNT (cDNA) (12x restreak)
			TN26383	tpz1-K75A ssb2-T94A	h- ade6-M210 his3-D1 tpz1-K75A:hphMX ssb2-T94A:natNT (cDNA) (5x restreak)
			TN26384	tpz1-K75A ssb2-T94A	h+ ade6-M210 his3-D1 tpz1-K75A:hphMX ssb2-T94A:natNT (cDNA) (5x restreak)
			TN26429	tpz1-K75A ssb2-T93A-T94A	h- his3-D1 tpz1-K75A:hphMX ssb2-T93A-T94A:natNT (cDNA) (9x restreak)
			TN26430	tpz1-K75A ssb2-T93A-T94A	h+ his3-D1 tpz1-K75A:hphMX ssb2-T93A-T94A:natNT (cDNA) (9x restreak)
	S8D		TN2411	no tag	h- his3-D1
			TN26138	ssb2-FLAG	h- ade6-M210 his3-D1 ssb2-3xFLAG:hphNT1 (cDNA) (early gen.)
			TN26140	ssb2-E69R-FLAG	h- ade6-M210 his3-D1 ssb2-E69R-3xFLAG:hphNT1 (cDNA) (early gen.)
			TN26142	ssb2-E76R-FLAG	h- ade6-M210 his3-D1 ssb2-E76R-3xFLAG:hphNT1 (cDNA) (early gen.)
			TN26144	ssb2-E69R-E76R-FLAG	h- ade6-M210 his3-D1 ssb2-E69R-E76R-3xFLAG:hphNT1 (cDNA) (early gen.)
			TN26255	ssb2-T93A-FLAG	h- ade6-M210 his3-D1 ssb2-T93A-3FLAG:hphNT1 (cDNA) (early gen.)
			TN26146	ssb2-T94A-FLAG	h- ade6-M210 his3-D1 ssb2-T94A-3xFLAG:hphNT1 (cDNA) (early gen.)
			TN26259	ssb2-T93A-T94A-FLAG	h- ade6-M210 his3-D1 ssb2-T93A-T94A-3FLAG:hphNT1 (cDNA) (early gen.)
			TN26664	ssb2-W112A-FLAG	h? ade6-M216 or M210? his3-D1 ssb2-W112A-3xFLAG:hphNT1 (cDNA) (early gen.)
	S8E		TN2411	no tag	h- his3-D1
			TN25894	trt1-myc	h+ ade6-M210 his3-D1 trt1-G8-13myc:kanMX6 ssb2+(wt):natNT (cDNA) (early gen.)
			TN25889	trt1-myc tpz1-R81E	h+ ade6-M210 his3-D1 trt1-G8-13myc:kanMX6 tpz1-R81E:kanMX6 ssb2+(wt):natNT (cDNA) (early gen.)
			TN26186	trt1-myc tpz1-R81E ssb2-E69R-E76R	h+ ade6-M210 his3-D1 trt1-G8-13myc:kanMX6 tpz1-R81E:kanMX6 ssb2-E69R-E76R:natNT (cDNA) (early gen.)
			TN26404	trt1-myc tpz1-R81E ssb2-T93A-T94A	h+ ade6-M210 his3-D1 trt1-G8-13myc:kanMX6 tpz1-R81E:kanMX6 ssb2-T93A-T94A:natNT (cDNA) (early gen.)
	S8F	left	TN7859	trt1-myc	h+ his3-D1 trt1-G8-13myc:kanMX6
			TN27073, TN27074	trt1-E86A-myc	h- ade6-M216 his3-D1 trt1-E86A-G8-13myc:hphMX6 (12x restreak)
			TN27080, TN27082	trt1-E116A-myc	h- ade6-M216 his3-D1 trt1-E116A-G8-13myc:hphMX6 (12x restreak)
			TN27084, TN27086	trt1-R119A-myc	h- ade6-M216 his3-D1 trt1-R119A-G8-13myc:hphMX6 (12x restreak)
			TN27091, TN27094	trt1-E116A-R119A-myc	h- ade6-M216 his3-D1 trt1-E116A-R119A-G8-13myc:hphMX6 (12x restreak)
			TN27096, TN27098	trt1-D157A-myc	h- ade6-M216 his3-D1 trt1-D157A-G8-13myc:hphMX6 (12x restreak)
	S8F	right	TN7859	trt1-myc	h+ his3-D1 trt1-G8-13myc:kanMX6
			TN27073, TN27074	trt1-E86A-myc	h- ade6-M216 his3-D1 trt1-E86A-G8-13myc:hphMX6 (12x restreak)
			TN27087, TN27089	trt1-E86A-N90A-myc	h- ade6-M216 his3-D1 trt1-E86A-N90A-G8-13myc:hphMX6 (12x restreak)
			TN27076, TN27077	trt1-N90A-myc	h- ade6-M216 his3-D1 trt1-N90A-G8-13myc:hphMX6 (12x restreak)
	S8G		TN2411	wt	h- his3-D1
			TN7859	trt1-myc	h+ his3-D1 trt1-G8-13myc:kanMX6
			TN27073	trt1-E86A-myc	h- ade6-M216 his3-D1 trt1-E86A-G8-13myc:hphMX6 (12x restreak)
			TN27087	trt1-E86A-N90A-myc	h- ade6-M216 his3-D1 trt1-E86A-N90A-G8-13myc:hphMX6 (12x restreak)
			TN27091	trt1-E116A-R119A-myc	h- ade6-M216 his3-D1 trt1-E116A-R119A-G8-13myc:hphMX6 (12x restreak)
			TN27096	trt1-D157A-myc	h- ade6-M216 his3-D1 trt1-D157A-G8-13myc:hphMX6 (12x restreak)
	S8H	left	TN2411	wt	h- his3-D1
			TN15608	tpz1-K75A	h- ade6-M210 his3-D1 tpz1-K75A:hphMX (9x restreak)
			TN27073	trt1-E86A-myc	h- ade6-M216 his3-D1 trt1-E86A-G8-13myc:hphMX6 (12x restreak)
			TN27174, TN27175	trt1-E86A-myc tpz1-K75A	h- his3-D1 trt1-E86A-G8-13myc:hphMX6 tpz1-K75A:kanMX (8x restreak)
			TN27080	trt1-E116A-myc	h- ade6-M216 his3-D1 trt1-E116A-G8-13myc:hphMX6 (12x restreak)
			TN27152, TN27153	trt1-E116A-myc tpz1-K75A	h- his3-D1 trt1-E116A-G8-13myc:hphMX6 tpz1-K75A:kanMX (4x restreak)
			TN27084	trt1-R119A-myc	h- ade6-M216 his3-D1 trt1-R119A-G8-13myc:hphMX6 (12x restreak)
			TN27180, TN27181	trt1-E119A-myc tpz1-K75A	h- his3-D1 trt1-R119A-G8-13myc:hphMX6 tpz1-K75A:kanMX (8x restreak)
			TN27091	trt1-E116A-R119A-myc	h- ade6-M216 his3-D1 trt1-E116A-R119A-G8-13myc:hphMX6 (12x restreak)
			TN27164, TN27165	trt1-E116A-R119A-myc tpz1-K75A	h- his3-D1 trt1-E116A-R119A-G8-13myc:hphMX6 tpz1-K75A:kanMX (4x restreak)
			TN27096	trt1-D157A-myc	h- ade6-M216 his3-D1 trt1-D157A-G8-13myc:hphMX6 (12x restreak)
			TN27169, TN27170	trt1-D157A-myc tpz1-K75A	h- his3-D1 trt1-D157A-G8-13myc:hphMX6 tpz1-K75A:kanMX (4x restreak)
			TN7859	trt1-myc	h+ his3-D1 trt1-G8-13myc:kanMX6
	S8H	right	TN2411	wt	h- his3-D1
			TN15608	tpz1-K75A	h- ade6-M210 his3-D1 tpz1-K75A:hphMX (9x restreak)
			TN27073	trt1-E86A-myc	h- ade6-M216 his3-D1 trt1-E86A-G8-13myc:hphMX6 (12x restreak)
			TN27174, TN27175	trt1-E86A-myc tpz1-K75A	h- his3-D1 trt1-E86A-G8-13myc:hphMX6 tpz1-K75A:kanMX (8x restreak)
			TN27087	trt1-E86A-N90A-myc	h- ade6-M216 his3-D1 trt1-E86A-N90A-G8-13myc:hphMX6 (12x restreak)
			TN27184, TN27185	trt1-E86A-N90A-myc tpz1-K75A	h- his3-D1 trt1-E86A-N90A-G8-13myc:hphMX6 tpz1-K75A:kanMX (8x restreak)
			TN27076	trt1-N90A-myc	h- ade6-M216 his3-D1 trt1-N90A-G8-13myc:hphMX6 (12x restreak)
			TN27176, TN27177	trt1-N90A-myc tpz1-K75A	h- his3-D1 trt1-N90A-G8-13myc:hphMX6 tpz1-K75A:kanMX (8x restreak)
	S9A		TN2411	wt	h- his3-D1
			TN12204	tpz1-K242R	h- ade6-M210 his3-D1 tpz1-K242R:hphMX (7x restreak)
			TN23513	ssb1-W523C	h+ ssb1-W523C (6x restreak)
			TN25391	tpz1-K242R ssb1-W523C	h+ his3-D1 tpz1-K242R:hphMX ssb1-W523C-nmtTERM:kanMX (23x restreak)
			TN25393	tpz1-K242R ssb1-W523C	h- his3-D1 tpz1-K242R:hphMX ssb1-W523C-nmtTERM:kanMX (23x restreak)
			MP26300, MP26302	tpz1-K242R ssb1-W523C trt1∆	h- his3-D1 trt1-2::his3+ tpz1-K242R:hphMX ssb1-W523C-nmtTERM:kanMX (6x restreak)
			TN12203	tpz1-AWAAA	h- ade6-M210 his3-D1 tpz1-AWAAA:hphMX (7x restreak)
			TN23513	ssb1-W523C	h+ ssb1-W523C (6x restreak)
			TN25395	tpz1-AWAAA ssb1-W523C	h- tpz1-AWAAA:hphMX ssb1-W523C-nmtTERM:kanMX (23x restreak)
			TN25397	tpz1-AWAAA ssb1-W523C	h- ade6-M210 tpz1-AWAAA:hphMX ssb1-W523C-nmtTERM:kanMX (23x restreak)
			MP26306, MP26307	tpz1-AWAAA ssb1-W523C trt1∆	h- ade6-M210 trt1-2::his3+ tpz1-AWAAA:hphMX ssb1-W523C-nmtTERM:kanMX (2x restreak)
	S9B		TN2411	wt	h- his3-D1
			YTC8555	poz1∆	h+ his3-D1 poz1∆::natMX6 (4x restreak)
			TN23513	ssb1-W523C	h+ ssb1-W523C (6x restreak)
			TN25078, TN25081	ssb1-W523C poz1∆	h+ poz1∆::natMX6 ssb1-W523C-nmtTERM:kanMX (11x restreak)
			MP26294, MP26298	ssb1-W523C poz1∆ trt1∆	h- ade6-M210 his3-D1 trt1-2::his3+ poz1∆::natMX6 ssb1-W523C-nmtTERM:kanMX (10x or 13x restreak)
	S9C		TN2411	wt	h- his3-D1
			YTC9370	rap1∆	h+ his3-D1 rap1∆::ura4+ (5x restreak)
			TN23513	ssb1-W523C	h+ ssb1-W523C (6x restreak)
			TN25376	ssb1-W523C rap1∆	h+ his3-D1 rap1∆::ura4+ ssb1-W523C-nmtTERM:kanMX (23x restreak)
			TN25378	ssb1-W523C rap1∆	h- his3-D1 rap1∆::ura4+ ssb1-W523C-nmtTERM:kanMX (23x restreak)
			MP26320, MP26329	ssb1-W523C rap1∆ trt1∆	h- his3-D1 trt1-2::his3+ rap1∆::ura4+ ssb1-W523C-nmtTERM:kanMX (10 and 5x restreak)
	S9D		TN2411	wt	h- his3-D1
			TN12204	tpz1-K242R	h- ade6-M210 his3-D1 tpz1-K242R:hphMX (7x restreak)
			AM18536, AM18537	tpz1-R81E-K242R	h- his3-D1 tpz1-R81E-K242R:kanMX6 (6x restreak)
			TN12203	tpz1-AWAAA	h- ade6-M210 his3-D1 tpz1-AWAAA:hphMX6 (7x restreak)
			AM18540, AM18541	tpz1-R81E-AWAAA	h- his3-D1 tpz1-R81E-AWAAA:kanMX6 (6x restreak)
	S9E		TN2411	wt	h- his3-D1
			YTC9370	rap1∆	h+ his3-D1 rap1∆::ura4+ (5x restreak)
			TN25419, TN25421	tpz1-R81E rap1∆	h- his3-D1 rap1∆::kanMX6 tpz1-R81E:kanMX6 (12x restreak)
			YTC8555	poz1∆	h+ his3-D1 poz1∆::natMX6 (4x restreak)
			TN25425, TN26565	tpz1-R81E poz1∆	h+ ade6-M216 his3-D1 tpz1-R81E:kanMX6 poz1∆::natMX6 (12x or 20x restreak)
	S9F		TN2411	wt	h- his3-D1
			YTC9369	taz1∆	h+ ade6-M216 his3-D1 taz1-2::ura4+ (6x restreak)
			TN23513	ssb1-W523C	h+ ssb1-W523C (6x restreak)
			TN25370	taz1∆ ssb1-W523C	h- ade6-M216 taz1-2::ura4+ ssb1-W523C-nmtTERM:kanMX (12x restreak)
			TN25374	taz1∆ ssb1-W523C	h+ ade6-M216 his3-D1 taz1-2::ura4+ ssb1-W523C-nmtTERM:kanMX (12x restreak)
			TN26615, TN26616	trt1∆ taz1∆ ssb1-W523C	h+ ade6-M210 his3-D1 trt1-2::his3+ taz1-2::ura4+ ssb1-W523C-nmtTERM:hphMX (4x restreak)
	S9G		TN2411	wt	h- his3-D1
			YTC9369	taz1∆	h+ ade6-M216 his3-D1 taz1-2::ura4+ (6x restreak)
			AD20641	tpz1-R81E	h+ his3-D1 tpz1-R81E:kanMX6 (6x restreak)
			TN25427	tpz1-R81E taz1∆	h- his3-D1 taz1-3::LEU2 tpz1-R81E:kanMX6 (12x restreak)
			AD19969	tpz1-R81E taz1∆ trt1∆	h- ade6-M210 his3-D1 trt1-2::his3+ taz1-2::ura4+ tpz1-R81E:kanMX6 (4x restreak)
			AD19991	tpz1-R81E taz1∆ trt1∆	h- ade6-M210 his3-D1 trt1-2::his3+ taz1-2::ura4+ tpz1-R81E:hphMX6 (4x restreak)
	1All strains are leu1-32 ura4-D18.
