## Supplemental Tables S1-S5 for "Fission yeast RPA–TERT–Tpz1^TPP1^ complex promotes telomere extension and suppresses telomere recombination": S2 Table.xlsx

### Sheet: Table S2
	Table S2: Budding yeast strains used in this study.
	Figure	Strain		Full Genotype	Commnets
	6A & 6B	SC875	RFA1 (wt)	MATalpha leu2∆0 ura3∆0 his3∆1 lys2∆0 RFA1:hphMX (early)	Plasmid #1547 was digested with EcoRv/BglI to obtain 2.6 kb RFA1:hphMX fragment and used in transformation of BY4742. Restreaked strains were used in Southern blot analysis.
		SC876	RFA1 (wt)	MATalpha leu2∆0 ura3∆0 his3∆1 lys2∆0 RFA1:hphMX (early)	Plasmid #1547 was digested with EcoRv/BglI to obtain 2.6 kb RFA1:hphMX fragment and used in transformation of BY4742. Restreaked strains were used in Southern blot analysis.
		SC877	rfa1-W533C	MATalpha leu2∆0 ura3∆0 his3∆1 lys2∆0 rfa1-W533C:hphMX (early)	Plasmid #1552 was digested with EcoRv/BglI to obtain 2.6 kb rfa1-W533C:hphMX fragment and used in transformation of BY4742. Restreaked strains were used in Southern blot analysis.
		SC878	rfa1-W533C	MATalpha leu2∆0 ura3∆0 his3∆1 lys2∆0 rfa1-W533C:hphMX (early)	Plasmid #1552 was digested with EcoRv/BglI to obtain 2.6 kb rfa1-W533C:hphMX fragment and used in transformation of BY4742. Restreaked strains were used in Southern blot analysis.
	6C	SC932	RFA1/rfa1-W533C RAD52/rad52∆	MATalpha/a leu2∆0/leu2∆0 ura3∆0/ura3∆0 his3∆1/his3∆1 LYS2/lys2∆0 MET15/met15∆0 RFA1/rfa1-W533C:hphMX RAD52/rad52∆::kanMX	SC880 was transformed with rad52∆::kanMX PCR product to generate this strain. This strain was used in spoluation and dissection to generate haploid cells with indicated geneotype to used in restreaks on YPDA plates.
	6D	SC875	no tag	MATalpha leu2∆0 ura3∆0 his3∆1 lys2∆0 RFA1:hphMX	See above. Used in ChIP assays as no tag control.
		SC942	EST1-myc	MATalpha leu2∆0 ura3∆0 his3∆1 lys2∆0 EST1-10myc:kanMX RFA1:hphMX	SC875 was transformed with EST1-10myc:hphMX PCR product. Used in ChIP assays.
		SC947	rfa-W533C EST1-myc	MAT? leu2∆0 ura3∆0 his3∆1 LYS2? MET15? rfa1-W533C:hphMX EST1-10myc:kanMX	SC945 was spolurated and dissected to obtain rfa-W533C EST1-myc haploid strain & early geneeration stock was used in ChIP assays.
	S10	SC873 (BY4742)	RFA1 (wt)	MATalpha leu2∆0 ura3∆0 his3∆1 lys2∆0	Parental strain used in transformation.
		SC934	rad52∆	MAT? leu2∆0 ura3∆0 his3∆1 LYS2 or lys2∆0 met15∆0 or MET15 rad52∆::kanMX	Derived from dissection of SC932 diploid.
		SC875, SC876	RFA1 (wt) hphMX	MATalpha leu2∆0 ura3∆0 his3∆1 lys2∆0 RFA1:hphMX (early)	See above.
		SC877, SC878	rfa1-W533C hphMX	MATalpha leu2∆0 ura3∆0 his3∆1 lys2∆0 rfa1-W533C:hphMX (early)	See above.
	N/A (Additional strains / parental strains, etc.)
		SC874 (BY4743)		MATalpha/a leu2∆0/leu2∆0 ura3∆0/ura3∆0 his3∆1/his3∆1 LYS2/lys2∆0 MET15/met15∆0	Parental strain used in transformation.
		SC880	RFA1/rfa1-W533C	MATalpha/a leu2∆0/leu2∆0 ura3∆0/ura3∆0 his3∆1/his3∆1 LYS2/lys2∆0 MET15/met15∆0 RFA1/rfa1-W533C:hphMX	Plasmid #1552 was digested with EcoRv/BglI to obtain 2.6 kb rfa1-W533C:hphMX fragment and used in transformation of BY4743. Used to make haploid strain or transformed with rad52∆ or Est1-myc.
		SC945	RFA1/rfa1-W533C EST1/EST1-10myc	MATalpha/a leu2∆0/leu2∆0 ura3∆0/ura3∆0 his3∆1/his3∆1 LYS2/lys2∆0 MET15/met15∆0 RFA1/rfa1-W533C:hphMX EST1/EST1-10myc:kanMX	SC880 was transformed with EST1-10myc:hphMX PCR product to obtain this clone.
