## Supplemental Tables S1-S5 for "Fission yeast RPA–TERT–Tpz1^TPP1^ complex promotes telomere extension and suppresses telomere recombination": S3 Table.xlsx

### Sheet: Table S3
	Table S3: Plasmids used in this study.
	Stock # & plasmid name		Genes		Description
	176	pKAN1	kanMX; ampR		Parental plasmid. / Empty plasmid control. [1]
	254	pTELO	Fission yeast telomere fragment; ampR		Carries a telomeric repeat fragment (ApaI-SacI) used in generating a telomere probe for Southern blot analysis [2].
	259	pKAN-trt1-cMyc9		trt1-cMyc9; kanMX; ampR	Plasmid with Trt1-cMyc9 expression under control of endogenous trt1 promoter [3].
	293	pREP2-trt1+		nmt1-trt1+; LEU2; ampR	Plasmid with wt Trt1 expression under control of nmt1 promoter.
	316	pKAN-trt1-D743A		trt1-D743A; kanMX; ampR	Trt1-D743A plasmid. [1]
	394	pWH5-trt1+		trt1+; LEU2; ampR	wt trt1+ gDNA fragment cloned in pWH5 plasmid [2].
	446	pKAN-taz1		taz1+; kanMX; ampR	wt Taz1 plasmid. [1]
	499	pREP42-tpz1+		tpz1+; ura4+; ampR	wt tpz1 cDNA expression under control of intermediate strength nmt1 promoter variant.
	681	pBS-tpz1-kanMX		tpz1+; kanMX; ampR	Carries tpz1+(WT):kanMX fragment suitable for integration into fission yeast genome.
	1160	pBS-tpz1-R81E-kanMX		tpz1-R81E; kanMX; ampR	Plasmid #681 was mutagenized by NEB Q5 site-directed mutagenesis to introduce R81E mutation with primers 1618+1635. Used in transformation to integrate tpz1-R81E:kanMX.
	1271	pBS-tpz1-R81E-K242R-kanMX		tpz1-R81E-K242R; kanMX; ampR	Plasmid #1160 was mutagenized by NEB Q5 site-directed mutagenesis to introduce K242R mutation with primers 1372+1375. Used in transformation to integrate tpz1-R81E-K242R:kanMX.
	1273	pBS-tpz1-R81E-AWAAA-kanMX		tpz1-R81E-AWAAA; kanMX; ampR	Plasmid #681 was mutagenized by NEB Q5 site-directed mutagenesis to introduce AWAAA mutation with primers 1272+1357. Used in transformation to integrate tpz1-R81E-K242R:kanMX.
	1419	pGBKT7-ssb2		GBD-ssb2+; TRP1; kanR	ssb2+ was amplified by PCR from cDNA library with primers 2047+2048, and cloned into pGBKT7 digested with NdeI by Gibson assemby cloning.
	1451	pGADT7-ssb2		GAD-ssb2+; LEU2; ampR	ssb2+ was amplified by PCR with primers 2068+2069 off plasmid #1419 (pGBKT7-ssb2), and cloned into pGADT7 digested with NdeI by Gibson assemby cloning.
	1517	pIRT2-ssb1+		ssb1+; LEU2; ampR	ssb1+ gene with its own promoter and terminator (3.4 kb) is cloned into pIRT2 plasmid.
	1547	pBS-RFA1-wt-hphMX		RFA1; hphMX; ampR	Carries RFA1:hphMX fragment suitable for integration into budding yeast genome.
	1552	pBS-rfa1-W533C-hphMX		rfa1-W533; hphMX; ampR	Carries rfa1-W533C:hphMX fragment suitable for integration into budding yeast genome.
	1570	pIRT2-ssb1-C482S		ssb1-C482S; LEU2; ampR	Plasmid #1517 was mutagenized to introduce C482S mutation by GenScript Biotech.
	1571	pIRT2-ssb2-D235K		ssb1-D235K; LEU2; ampR	Plasmid #1517 was mutagenized to introduce D235K mutation by GenScript Biotech.
	1572	pIRT2-ssb1-D380A		ssb1-D380A; LEU2; ampR	Plasmid #1517 was mutagenized to introduce D380A mutation by GenScript Biotech.
	1573	pIRT2-ssb1-K484E		ssb1-K484E; LEU2; ampR	Plasmid #1517 was mutagenized to introduce K484E mutation by GenScript Biotech.
	1574	pIRT2-ssb1-K497E		ssb1-K487E; LEU2; ampR	Plasmid #1517 was mutagenized to introduce K487E mutation by GenScript Biotech.
	1575	pIRT2-ssb2-L222A		ssb1-L222A; LEU2; ampR	Plasmid #1517 was mutagenized to introduce L222A mutation by GenScript Biotech.
	1576	pIRT2-ssb1-L355P		ssb1-L355P; LEU2; ampR	Plasmid #1517 was mutagenized to introduce L355P mutation by GenScript Biotech.
	1577	pIRT2-ssb1-N471S		ssb1-N471S; LEU2; ampR	Plasmid #1517 was mutagenized to introduce N471S mutation by GenScript Biotech.
	1578	pIRT2-ssb1-R330S		ssb1-R330S; LEU2; ampR	Plasmid #1517 was mutagenized to introduce R330S mutation by GenScript Biotech.
	1579	pIRT2-ssb2-T265A		ssb1-T265A; LEU2; ampR	Plasmid #1517 was mutagenized to introduce T265A mutation by GenScript Biotech.
	1580	pIRT2-ssb1-Y264H		ssb1-Y264H; LEU2; ampR	Plasmid #1517 was mutagenized to introduce Y264H mutation by GenScript Biotech.
	1581	pIRT2-ssb1-Y474N		ssb1-Y474N; LEU2; ampR	Plasmid #1517 was mutagenized to introduce Y474N mutation by GenScript Biotech.
	1624	pGADT7-ssb2-E69R		GAD-ssb2-E69R; LEU2; ampR	Plasmid #1451 was mutagenized by QuikChange mutagenesis to introduce E69R mutation with primers 2297+2298.
	1626	pGADT7-ssb2-T94A		GAD-ssb2-T94A; LEU2; ampR	Plasmid #1451 was mutagenized by QuikChange mutagenesis to introduce T94A mutation with primers 2299+2300.
	1628	pGADT7-ssb2-W112A		GAD-ssb2-W112A; LEU2; ampR	Plasmid #1451 was mutagenized by QuikChange mutagenesis to introduce W112A mutation with primers 2301+2302.
	1634	pGADT7-ssb2-E76R		GAD-ssb2-E76R; LEU2; ampR	Plasmid #1451 was mutagenized by QuikChange mutagenesis to introduce E76R mutation with primers 2358+2359.
	1636	pGADT7-ssb2-E69R-E76R		GAD-ssb2-E69R-E76R; LEU2; ampR	Plasmid #1624 was mutagenized by QuikChange mutagenesis to introduce E76R mutation with primers 2358+2359.
	1642	pGADT7-ssb2-T93A		GAD-ssb2-T93A; LEU2; ampR	Plasmid #1451 was mutagenized by QuikChange mutagenesis to introduce T93A mutation with primers 2366+2367.
	1644	pGADT7-ssb2-T93A-T94A		GAD-ssb2-T93A-T94A; LEU2; ampR	Plasmid #1451 was mutagenized by QuikChange mutagenesis to introduce T93A-T94A mutation with primers 2368+2369.
	1622	pKAN-trt1-D157A-cMyc9		trt1-D157A-cMyc9; kanMX; ampR	Plasmid #259 was mutagenized by QuikChange mutagenesis to introduce D157A mutation with primers 2313+2314.
	1648	pKAN-trt1-E86A-cMyc9		trt1-E86A-cMyc9; kanMX; ampR	Plasmid #259 was mutagenized by NEB Q5 site-directed mutagenesis to introduce E86A mutation with primers 2381+2382.
	1649	pKAN-trt1-N90A-cMyc9		trt1-N90A-cMyc9; kanMX; ampR	Plasmid #259 was mutagenized by NEB Q5 site-directed mutagenesis to introduce N90A mutation with primers 2383+2384.
	1664	pKAN-trt1-E86A-N90A-cMyc9		trt1-E86A-N90A-cMyc9; kanMX; ampR	Plasmid #1649 was mutagenized by NEB Q5 site-directed mutagenesis to introduce E86A mutation with primers 2381+2382.
	1655	pKAN-trt1-E116A-cMyc9		trt1-E116A-cMyc9; kanMX; ampR	Plasmid #259 was mutagenized by QuikChange mutagenesis to introduce E116A mutation with primers 2385+2386.
	1658	pKAN-trt1-R119A-cMyc9		trt1-R119A-cMyc9; kanMX; ampR	Plasmid #259 was mutagenized by QuikChange mutagenesis to introduce R119A mutation with primers 2389+2390.
	1665	pKAN-trt1-E116A-R119A-cMyc9		trt1-E116A-R119A-cMyc9; kanMX; ampR	Plasmid #1658 was mutagenized by QuikChange mutagenesis to introduce E116A mutation with primers 2391+2392.
	1646	pKAN-trt1-D157A-D743A	trt1-D157A-D743A; kanMX; ampR		Plasmid #316 was mutagenized by QuikChange mutagenesis to introduce D157A mutation with primers 2313+2314.
	1651	pKAN-trt1-E86A-D743A		trt1-E86A-D743A; kanMX; ampR	Plasmid #316 was mutagenized by NEB Q5 site-directed mutagenesis to introduce E86A mutation with primers 2381+2382.
	1660	pKAN-trt1-E116A-D743A		trt1-E116A-D743A; kanMX; ampR	Plasmid #316 was mutagenized by QuikChange mutagenesis to introduce E116A mutation with primers 2385+2386.
	1662	pKAN-trt1-R119A-D743A		trt1-R119A-D743A; kanMX; ampR	Plasmid #316 was mutagenized by QuikChange mutagenesis to introduce R119A mutation with primers 2389+2390.
	pYJ1771	pGEM+[prom-ssb1(K45E-R46E)-nmtT-kanMX-ssb1T]		ssb1-K45E-R46E-nmtTERM:kanMX; ampR	Carries ssb1(wt C-half)-nmtTERM:kanMX fragment suitable for transformation to integrate at ssb1+ locus. (See Figure S2A).
	pYJ2015	pGEM+[prom-ssb1(W523C)-nmtT-kanMX-ssb1T]		ssb1-W523C-nmtTERM:kanMX; ampR	Primers rpa1(P)SphI and 3'rpa1(XmaI)r were used in PCR with YJ1742 gDNA as template. After digestion, the fragment was ligated into pYJ1771 between SphI and XmaI.
	pYJ2016	pGEM+[prom-ssb1(K45E-R46E W523S)-nmtT-kanMX-ssb1T]		ssb1-K45E-R46E-W523S-nmtTERM:kanMX; ampR	pYJ1771 was mutagenized by QuikChange mutagenesis to introduce W523S mutation with primers SpRpa1(W523S)f and SpRpa1(W523S)b.
	pYJ2017	pGEM+[prom-ssb1(K45E-R46E W523A)-nmtT-kanMX-ssb1T]		ssb1-K45E-R46E-W523A-nmtTERM:kanMX; ampR	pYJ1771 was mutagenized by QuikChange mutagenesis to introduce W523A mutation with primers SpRpa1(W523A)f and SpRpa1(W523A)b.
		pVan107-hTERT		hTERT; ampR	3xFLAG hTERT expression vector. [4]
		pVan107-3xFLAG-Twin-Strep-hTERT		CMV promoter,FlagStrep Tag, hTERT; ampR	A modified version of pVan107-hTERT with N-terminal 3xFLAG and Twin-Strep tags.
		pCDNA-U3-TR-HDV		hTR; ampR	A gift from Dr. K. Nguyen. For expression of telomerase RNA
		p11d-tRPA(123)		RPA1; RPA2; RPA3; ampR	Expression plasmid for human RPA complex (Addgene 102613) [5]
		p11d-tRPA (RPA1-W528A)		RPA1-W528A; RPA2; RPA3; ampR	Expression plasmid for human RPA complex with RPA1-W528A.
		p11d-tRPA (RPA1-W528C)		RPA1-W528C; RPA2; RPA3; ampR	Expression plasmid for human RPA complex with RPA1-W528C.
		p11d-tRPA (RPA2-W107A)		RPA1; RPA2-W107A; RPA3; ampR	Expression plasmid for human RPA complex with RPA2-W107. [6]
		p11d-tRPA (RPA1-E270K)		RPA1-E270K; RPA2; RPA3; ampR	Expression plasmid for human RPA complex with RPA1-E270K. [6]
	[1] Khair et al. Roles of heterochromatin and telomere proteins in regulation of fission yeast telomere recombination and telomerase recruitment. J. Biol. Chem. 285(8):5327-37 (2010).
	[2] Nakamura et al. Telomerase catalytic subunit homologs from fission yeast and human. Science 277(5328):955-9 (1997).
	[3] Haering et al. Analysis of telomerase catalytic subunit mutants in vivo and in vitro in Schizosaccharomyces pombe. PNAS USA 97(12):6367-72 (2000).
	[4] Cristofari and Lingner EMBO J. 25:565-574 (2006).
	[5] Henricksen et al. J. Biol. Chem 269(15):11121-32 (1994)
	[6] Agrawal et al. Science 390(6772):495-502 (2025).
