## Supplemental Tables S1-S5 for "Fission yeast RPA–TERT–Tpz1^TPP1^ complex promotes telomere extension and suppresses telomere recombination": S4 Table.xlsx

### Sheet: Table S4
	Table S4: DNA primers used in this study.
	#	Primer Name	Primer Sequence (5’ to 3’) (Red Letters = nt changed to introduce mutation)	Description
	637	jk380	TATTTCTTTATTCAACTTACCGCACTTC	Used as real-time PCR primers for telomere ChIP [1].
	638	jk381	CAGTAGTGCAGTGTATTATGATAATTAAAATGG	Used as real-time PCR primers for telomere ChIP [1].
	1372	tpz1-K242R-T64	CCCAGAAGTTAGGCAAGAGGATAACG	Q5 mutagenesis primer to introduce tpz1-K242R mutation. Used with primer #1375.
	1375	tpz1-B67	GTTTCACTAACAGAATTATGAAGTCCTTGAGCC	Used with primer #1372 for Q5 mutagenesis.
	1272	tpz1-SWSSS-mut-F	GACGCGTATGCTTGGGCTGCAGCAACTGACTCTG	Q5 mutagenesis primer to introduce tpz1-AWAAA mutation. Used with primer #1357.
	1357	tpz1-B61	TAAATCTTCATCGTTATCCTCTTGCTTAACTTCTGGGG	Used with primer #1272 for Q5 mutagenesis.
	1618	tpz1-R81E-B1	CGATACCTCCCTCTAAAGATGTTATCCTTTTTTCAG	Q5 mutagenesis primer to introduce tpz1-R81E mutation. Used with primer #1635.
	1635	tpz1-T87	TGACATTGGGCAATTTTTTAATTCACTTAATTCCTAGTC	Used with primer #1618 for Q5 mutagenesis.
	1922	ssb1-B8	CCATCAAGGAACTTTAATATGTAAGCAACAGA	Anneals to 3' UTR region of ssb1. Antisense primer.
	1923	ssb1-B9	TCAGTTATATTATTATTACTCAATTAAAGAATGTAACCTG	Anneals to 3' UTR region of ssb1. Antisense primer.
	1924	ssb1-B10	ATCAAAGAAATGTTGTATTTTAAGATTTTGTATGTAATTA	Anneals to 3' UTR region of ssb1. Antisense primer.
	2258	ssb1-T14	GAACCATTTGGTTGCCGAAAATAAACTTCA	Anneals to ssb1 ORF. Sense primer.
	2260	ssb1-T16	ATTGGTGTACTCCAAAACGTTGGACC	Anneals to ssb1 ORF. Sense primer.
	2261	ssb1-T17	GATTGATAAATTTCATTGAGTCTGCTCA	Anneals to 3' UTR region of ssb1. Sense primer.
	2262	ssb1-B18	GAGCAGACTCAATGAAATTTATCAATCTTT	Anneals to 3' UTR region of ssb1. Antisense primer.
	2047	pGBKT7-ssb2-T1	CTGATCTCAGAGGAGGACCTGCAAATGGCTTATGATGCTTTTGGCAAGCCG	Used with primer #2048 for Gibson assembly cloning of ssb2+ into pGBKT7.
	2048	pGBKT7-ssb2-B1	CCGGGAATTCGGCCTCCATGGCCATTATTGGTCTTGTAAAACACTTTTA	Used with primer #2047 for Gibson assembly cloning of ssb2+ into pGBKT7.
	2068	pGADT7-ssb2-T1	CCATACGACGTACCAGATTACGCTCACATGGCTTATGATGCTTTTGGCAAGCCG	Used with primer #2069 for Gibson assembly cloning of ssb2+ into pGADT7.
	2069	pGADT7-ssb2-B1	GGTGGAATTCACTGGCCTCCATGGCCATTATTGGTCTTGTAAAACACTTTTA	Used with primer #2068 for Gibson assembly cloning of ssb2+ into pGADT7.
	2112	ssb2-B2	TATAATCCCAATAAGCTAACTAGGTATTCAAC	Anneals to 3' UTR region of ssb2. Antisense primer.
	2113	ssb2-T1-mod	GCACTAGGCTACAATAACATTTCTT	Anneals to ssb2 ORF. Sense primer.
	2114	ssb2-T3	CATAATGAAGTCCATTTTCATTTCC	Anneals to ssb2 ORF. Sense primer.
	2130	ssb2-FLAG-CT1	CGGATCCCCGGGTTAATTAACGACTA	Anneals to linker & 3xFLAG region from ssb2-3xFLAG-natNT strain.
	2131	ssb2(180)-B1	TTAATTAACCCGGGGATCCGGGCTCCGTTCACAGCA	To make ssb2(1-180)-3FLAG-natR construct. Used with primer #2133.
	2132	ssb2(210)-B1	TTAATTAACCCGGGGATCCGAGCTAGTTTTTGTTCCAGA	To make ssb2(1-210)-3FLAG-natR construct. Used with primer #2133.
	2133	ssb2-T4	TGAAGTAAGGCATTGGGAACACATTGAT	Anneals to ssb2 ORF. Sense primer.
	2135	ssb2-B6	AATACTGGCTTTTCTAAGCATTTC	Anneals to 3' UTR region of ssb2. Antisense primer.
	2293	ssb2-T7	ATGGCTTATGATGCTTTTGGCAAGCCG	Anneals to ssb2 ORF, starting at ATG codon. Sense primer.
	2295	ssb2-stich-T1	TTAAAAGTGTTTTACAAGACCAATAGGGCGCGCCACTTCTAAATAAGCCGC	This primer, in combination with primer #2112, amplify C-terminal region from ssb2-natNT region.
	2296	ssb2-stich-B2	CCTATTGGTCTTGTAAAACACTTTTAAAATGATTTTCATCAATTG	This primer, in combination with primer #2293, amplify mutant or wt version of ssb2 cDNA from Y2H plasmid.
	2297	ssb2-E69R-T	CTCAAGTTCACGCTGATGCAAGATTCAAGATAGATGGCGTTG	QickChange primer to introduce ssb2-E69R mutation. Used with primer #2298.
	2298	ssb2-E69R-B	CAACGCCATCTATCTTGAATCTTGCATCAGCGTGAACTTGAG	QickChange primer to introduce ssb2-E69R mutation. Used with primer #2297.
	2299	ssb2-T94A-T	CGGAACATTCACGCTCAAACTGCAAACACAACATATCAAATAG	QickChange primer to introduce ssb2-T94A mutation. Used with primer #2300.
	2300	ssb2-T94A-B	CTATTTGATATGTTGTGTTTGCAGTTTGAGCGTGAATGTTCCG	QickChange primer to introduce ssb2-T94A mutation. Used with primer #2299.
	2301	ssb2-W112A-T	GGAATGATTGAAGTAAGGCATGCGGAACACATTGATGCGCT	QickChange primer to introduce ssb2-W112A mutation. Used with primer #2302.
	2302	ssb2-W112A-B	AGCGCATCAATGTGTTCCGCATGCCTTACTTCAATCATTCC	QickChange primer to introduce ssb2-W112A mutation. Used with primer #2301.
	2358	ssb2-E76R-T	TTCAAGATAGATGGCGTTAGAGTCGGACAGGTTACTTTTGTAG	QickChange primer to introduce ssb2-E76R mutation. Used with primer #2359.
	2359	ssb2-E76R-B	CTACAAAAGTAACCTGTCCGACTCTAACGCCATCTATCTTGAA	QickChange primer to introduce ssb2-E76R mutation. Used with primer #2358.
	2366	ssb2-T93A-T	TTTTACGGAACATTCACGCTCAAGCTACAAACACAACATATCAAATA	QickChange primer to introduce ssb2-T93A mutation. Used with primer #2367.
	2367	ssb2-T93A-B	TATTTGATATGTTGTGTTTGTAGCTTGAGCGTGAATGTTCCGTAAAA	QickChange primer to introduce ssb2-T93A mutation. Used with primer #2366.
	2368	ssb2-T93A-T94A-T	TTTTACGGAACATTCACGCTCAAGCTGCAAACACAACATATCAAATA	QickChange primer to introduce ssb2-T93A-T94A mutation. Used with primer #2369.
	2369	ssb2-T93A-T94A-B	TATTTGATATGTTGTGTTTGCAGCTTGAGCGTGAATGTTCCGTAAAA	QickChange primer to introduce ssb2-T93A-T94A mutation. Used with primer #2368.
	2313	trt1-D157A-T(gDNA)	GACTGACAAGTATAGTATCGGCAGTGCTGCCATGCATTACTTATTATCCAAAGGA	QickChange primer to introduce trt1-D157A mutation. Used with primer #2314.
	2314	trt1-D157A-B(gDNA)	TCCTTTGGATAATAAGTAATGCATGGCAGCACTGCCGATACTATACTTGTCAGTC	QickChange primer to introduce trt1-D157A mutation. Used with primer #2313.
	2381	trt1-E86A-Q5-FWD	CTCACAGTCAGCGGTATATATATTTTTG	Q5 mutagenesis primer to introduce trt1-E86A mutation. Used with primer #2382.
	2382	trt1-E86A-Q5-REV	CATTTTGGAGAAGAAAATTGAACAC	Used with primer #2381 for Q5 mutagenesis.
	2383	trt1-N90A-Q5-FWD	GCTAATAGCGGCGGTTGTAAAACAGATGTTC	Q5 mutagenesis primer to introduce trt1-N90A mutation. Used with primer #2382.
	2384	trt1-N90A-Q5-REV	TGCCCATATATTAGCTATCC	Used with primer #2383 for Q5 mutagenesis.
	2385	trt1-E116A-top	ATTTAACCGATAAAGAATCATGCAGATTTTCGAGCCATGCATGT	QickChange primer to introduce trt1-E116A mutation. Used with primer #2386.
	2386	trt1-E116A-bttm	ACATGCATGGCTCGAAAATCTGCATGATTCTTTATCGGTTAAAT	QickChange primer to introduce trt1-E116A mutation. Used with primer #2385.
	2389	trt1-R119A-top	AAAGAATCATGAAGATTTTGCAGCCATGCATGTAAACGGAGTAC	QickChange primer to introduce trt1-R119A mutation. Used with primer #2389.
	2390	trt1-R119A-bttm	GTACTCCGTTTACATGCATGGCTGCAAAATCTTCATGATTCTTT	QickChange primer to introduce trt1-R119A mutation. Used with primer #2388.
	2391	trt1-E116A-R119A-top	ATTTAACCGATAAAGAATCATGCAGATTTTGCAGCCATGCATGT	QickChange primer to introduce trt1-E-116A-R119A mutation. Used with primer #2392.
	2392	trt1-E116A-R119A-bttm	ACATGCATGGCTGCAAAATCTGCATGATTCTTTATCGGTTAAAT	QickChange primer to introduce trt1-E-116A-R119A mutation. Used with primer #2391.
	456	M2-T3	GAAAATAGTAATGGGATAATAAAC	Anneals to trt1 ORF. Sense primer.
	457	M2-B4	GCTCTCATACACATAGAGTATCCTAGCCTA	Anneals to trt1 ORF. Antisense primer.
	1356	M2-B13	ATGAGCTATTAGTATTCAAACTATCCTTAG	Aneals to 3' UTR region of trt1. Antisense primer.
	2370	M2-T24	CACTTTAGATGAGTCACGTCGCATGAT	Anneals to 5' UTR region of trt1. Sense primer.
		SpRpa1(W523S)f	GGACAACTCTCGCTCAACGTCTTTGACGACG	mutational PCR to introduce site-specifc W523S mutation.
		SpRpa1(W523S)b	﻿AGACGTTGAGCGAGAGTTGTCCCGTATGATCAC	mutational PCR to introduce site specific W523S mutation.
		spRpa1(W523A)f	GGACAACTCGCGCTCAACGTCTTTGACGACG	mutational PCR to introduce site specific W523A mutation.
		spRpa1(W523A)b	﻿AGACGTTGAGCGCGAGTTGTCCCGTATGATCAC	mutational PCR to introduce site specfic W523A mutation.
		SpRpa1(P)SphI-f	﻿TTACGCATGCGAGCTAAAAGAGAGGT	Cloning ssb1 from the promoter region, 988bp to start codon, colony PCR to confirm 5' integration.
		3'Rpa1(XmaI)r	﻿AACACCCCGGGTTATTGAGCAGACTCAATGAAA	cloning ssb1 from right after the stop codon
		SpRpa1(T)1044-b	﻿TGCTATAAAATGTCACAATG	colony PCR to confirm 3' integration
		KanR-f	GTATGTGAATGCTGGTCGC	colony PCR to confirm 3' integration
		SpRpa1(594-576)r	AACACGGGCACGAATAGTC	Sequencing primer, colony PCR to confirm 5' integration.
		3xTEL	TTAGGGTTAGGGTTAGGG	Primer used in direct telomerase assay
		2.5xTEL	TTAGGGTTAGGGTTA	Loading Control primer uased in direct telomerase assay
		W528_rev	CTGATTCTCTTGAAAATCTGCAATATT	mutational PCR to introduce site-specifc W523A and W528C mutation.
		W528A_F	GCAGTGACTTGTTTCCAGGAGTCTGCT	mutational PCR to introduce site-specifc W523A mutation.
		W528C_F	TGCGTGACTTGTTTCCAGGAGTCTGCT	mutational PCR to introduce site-specifc W528C mutation.
		RPA2_W107A_circR	CTGGCGAACGTCCATGGGTGCAGC	mutational PCR to introduce site-specifc W107A mutation.
		RPA2_W107A_circF	GCCGTTGACACAGATGACACCAGCAGTG	mutational PCR to introduce site-specifc W107A mutation.
		RPA1_E240K_CircF	AAGCAAGTGGACAAGTTCTTTCCTCTTATTGAAGTG	mutational PCR to introduce site-specifc E240K mutation.
		RPA1_E240K_circR	ATTGAAAGCTGTAGCTCGGATTTCACC	mutational PCR to introduce site-specifc E240K mutation.
		[1] Kanoh J, Sadaie M, Urano T, Ishikawa F. Telomere binding protein Taz1 establishes Swi6 heterochromatin independently of RNAi at telomeres. Curr Biol. 2005;15(20):1808-19.
