## Supplemental Tables S1-S5 for "Fission yeast RPA–TERT–Tpz1^TPP1^ complex promotes telomere extension and suppresses telomere recombination": S5 Table.xlsx

### Sheet: Table S5
	Table S5: Source of various mutated and tagged alleles for fission yeast strains used in this study.
	Previously published strains
	Mutated & epitope-tagged alleles	Source
	ssb2-3xFLAG:natNT	[1]
	ssb3∆::kanMX6	[2]
	9myc-rad26:hphMX6	[3]
	ccq1-5FLAG:kanMX6	[4]
	trt1-G8-13myc:natMX6	[5]
	trt1-G8-13myc:kanMX6	[6]
	trt1-D743A-G8-13myc:kanMX	[7]
	tpz1-K242R:hphMX	[8]
	tpz1-AWAAA:hphMX	[5]
	tpz1-K75A:hphMX	[5]
	poz1∆::natMX6	[4]
	rap1∆::ura4+	[9]
	trt1-2::his3+	[10]
	taz1-2::ura4+	[11]
	taz1-3::LEU2	[12]
	New strains generated for this study
	Mutated & epitope-tagged alleles	Comment
	ssb1+(wt)-nmtTERM:kanMX	Transformed ssb1-HA:ura4+ parental strain with gel-purified 4485bp ssb1(wt C-half))-nmtTERM:kanMX DNA fragment from NheI-AfeI digested pYJ1771 plasmid (pGEM+[prom-ssb1(K45E-R46E)-nmt-kanMX-ssb1T]), and selected for ura- kanR clone. Confirmed by colony PCRs and Western blotting using anti-Ssb1 antibody.
	ssb1-K33E-nmtTERM:kanMX	Transformed ssb1-K33E-Y264H strain with ssb1+(wt)-nmtTERM:kanMX PCR product, amplified with primers 2258+1922 using gDNA from ssb1+(wt)-nmtTERM:kanMX strain as template DNA. Selected for transformant that retained K33E but lost Y264H based on sequencing.
	ssb1-L222A-nmtTERM:kanMX	Transformed with ssb1-L222A-nmtTERM:kanMX PCR product, amplified with stiching Q5 PCR with final primers 2258+1924 and PCR#1 & PCR#2 as template. (PCR#1: plasmid #1575 [pRIT2-ssb2-L222A] as template DNA with primers 2258+2262 / PCR#2: ssb1+(wt)-nmtTERM:kanMX strain gDNA with primers 2261+1924)
	ssb1-Y264H-nmtTERM:kanMX	Transformed with ssb1-Y264H-nmtTERM:kanMX PCR product, amplified with stiching Q5 PCR with final primers 2258+1922 and PCR#1 & PCR#2 as template. (PCR#1: plasmid #1580 [pRIT2-ssb1-Y264H] as template DNA with primers 2258+2262 / PCR#2: ssb1+(wt)-nmtTERM:kanMX strain gDNA with primers 2261+1924)
	ssb1-K33E-Y264H-nmtTERM:kanMX	Transformed ssb1-K33E-Y264H strain with ssb1+(wt)-nmtTERM:kanMX PCR product, amplified with primers 2260+1923 using gDNA from ssb1+(wt)-nmtTERM:kanMX strain as template DNA. Selected for transformant that retained both K33E and Y264H based on sequencing.
	ssb1-L355P-nmtTERM:kanMX	Transformed with ssb1-L355P-nmtTERM:kanMX PCR product, amplified with stiching Q5 PCR with final primers 2260+1924 and PCR#1 & PCR#2 as template. (PCR#1: plasmid #1576 [pRIT2-ssb1-L355P] as template DNA with primers 2260+2262 / PCR#2: ssb1+(wt)-nmtTERM:kanMX strain gDNA with primers 2261+1924)
	ssb1-Y474N-nmtTERM:kanMX	Transformed with ssb1-Y474N-nmtTERM:kanMX PCR product, amplified with stiching Q5 PCR with final primers 2260+1924 and PCR#1 & PCR#2 as template. (PCR#1: plasmid #1581 [pRIT2-ssb1-Y474N] as template DNA with primers 2260+2262 / PCR#2: ssb1+(wt)-nmtTERM:kanMX strain gDNA with primers 2261+1924)
	ssb1-C482S-nmtTERM:kanMX	Transformed with ssb1-C482S-nmtTERM:kanMX PCR product, amplified with stiching Q5 PCR with final primers 2260+1924 and PCR#1 & PCR#2 as template. (PCR#1: plasmid #1570 [pRIT2-ssb1-C482S] as template DNA with primers 2260+2262 / PCR#2: ssb1+(wt)-nmtTERM:kanMX strain gDNA with primers 2261+1924)
	ssb1-K484E-nmtTERM:kanMX	Transformed with ssb1-K484E-nmtTERM:kanMX PCR product, amplified with stiching Q5 PCR with final primers 2260+1924 and PCR#1 & PCR#2 as template. (PCR#1: plasmid #1573 [pRIT2-ssb1-K484E] as template DNA with primers 2260+2262 / PCR#2: ssb1+(wt)-nmtTERM:kanMX strain gDNA with primers 2261+1924)
	ssb1-W523C-nmtTERM:kanMX	Transformed ssb1-HA:ura4+ parental strain with gel-purified 4485bp ssb1(C-half with W523C)-nmtTERM:kanMX DNA fragment from NheI-AfeI digested pYJ2015 plasmid (pGEM+[prom-ssb1(W523C-nmt-kanMX-ssb1T]), and selected for ura- kanR clone. Confirmed by colony PCRs and Western blotting using anti-Ssb1 antibody.
	ssb1-W523A-nmtTERM:kanMX	Transformed ssb1-HA:ura4+ parental strain with gel-purified 4485bp ssb1(C-half with W523A)-nmtTERM:kanMX DNA fragment from NheI-AfeI digested pYJ2017 plasmid (pGEM+[prom-ssb1(K45E-R46E-W523A-nmt-kanMX-ssb1T]), and selected for ura- kanR clone. Confirmed by colony PCRs and Western blotting using anti-Ssb1 antibody.
	ssb1-W523S-nmtTERM:kanMX	Transformed ssb1-HA:ura4+ parental strain with gel-purified 4485bp ssb1(C-half with W523S)-nmtTERM:kanMX DNA fragment from NheI-AfeI digested pYJ2016 plasmid (pGEM+[prom-ssb1(K45E-R46E-W523S-nmt-kanMX-ssb1T]), and selected for ura- kanR clone. Confirmed by colony PCRs and Western blotting using anti-Ssb1 antibody.
	ssb1-W523C chk1-9myc-2HA6his:ura4	generated by backcrossing the primary mutant of ssb1-W523C.
	ssb1-L222A-nmtTERM:hphMX	Marker swap of ssb1-L222A-nmtTERM:kanMX strain by PCR-based method.
	ssb1-Y264H-nmtTERM:hphMX	Marker swap of ssb1-Y264H-nmtTERM:kanMX strain by PCR-based method.
	ssb1-L355P-nmtTERM:hphMX	Marker swap of ssb1-L355P-nmtTERM:kanMX strain by PCR-based method.
	ssb1-Y474N-nmtTERM:hphMX	Marker swap of ssb1-Y474N-nmtTERM:kanMX strain by PCR-based method.
	ssb1-C482S-nmtTERM:hphMX	Marker swap of ssb1-C482S-nmtTERM:kanMX strain by PCR-based method.
	ssb1-K484E-nmtTERM:hphMX	Marker swap of ssb1-K484E-nmtTERM:kanMX strain by PCR-based method.
	ssb1-W523C-nmtTERM:hphMX	Marker swap of ssb1-W523C-nmtTERM:kanMX strain by PCR-based method.
	ssb2+(wt):natNT (cDNA)	Transformed with ssb2+(wt):natNT (cDNA) PCR fragment, generated by stiching Q5 PCR with final primers 2293+2112 and PCR#1 & PCR#2 as template. (PCR#1: plasmid #1451 [pGADT7-ssb2] as template DNA with primers 2293+2296 / PCR#2: ssb2-3xFLAG:natNT strain gDNA with primers 2295+2112)
	ssb2-E69R:natNT (cDNA)	Transformed with ssb2-E69R:natNT (cDNA) PCR fragment, generated by stiching Q5 PCR with final primers 2293+2112 and PCR#1 & PCR#2 as template. (PCR#1: plasmid #1624 [pGADT7-ssb2-E69R] as template DNA with primers 2293+2296 / PCR#2: ssb2-3xFLAG:natNT strain gDNA with primers 2295+2112)
	ssb2-E76R:natNT (cDNA)	Transformed with ssb2-E76R:natNT (cDNA) PCR fragment, generated by stiching Q5 PCR with final primers 2293+2112 and PCR#1 & PCR#2 as template. (PCR#1: plasmid #1634 [pGADT7-ssb2-E76R] as template DNA with primers 2293+2296 / PCR#2: ssb2-3xFLAG:natNT strain gDNA with primers 2295+2112)
	ssb2-E69R-E76R:natNT (cDNA)	Transformed with ssb2-E76R:natNT (cDNA) PCR fragment, generated by stiching Q5 PCR with final primers 2293+2112 and PCR#1 & PCR#2 as template. (PCR#1: plasmid #1636 [pGADT7-ssb2-E69R-E76R] as template DNA with primers 2293+2296 / PCR#2: ssb2-3xFLAG:natNT strain gDNA with primers 2295+2112)
	ssb2-T93A:natNT (cDNA)	Transformed with ssb2-E76R:natNT (cDNA) PCR fragment, generated by stiching Q5 PCR with final primers 2293+2112 and PCR#1 & PCR#2 as template. (PCR#1: plasmid #1642 [pGADT7-ssb2-T93A] as template DNA with primers 2293+2296 / PCR#2: ssb2-3xFLAG:natNT strain gDNA with primers 2295+2112)
	ssb2-T94A:natNT (cDNA)	Transformed with ssb2-E76R:natNT (cDNA) PCR fragment, generated by stiching Q5 PCR with final primers 2293+2112 and PCR#1 & PCR#2 as template. (PCR#1: plasmid #1626 [pGADT7-ssb2-T94A] as template DNA with primers 2293+2296 / PCR#2: ssb2-3xFLAG:natNT strain gDNA with primers 2295+2112)
	ssb2-T93A-T94A:natNT (cDNA)	Transformed with ssb2-E76R:natNT (cDNA) PCR fragment, generated by stiching Q5 PCR with final primers 2293+2112 and PCR#1 & PCR#2 as template. (PCR#1: plasmid #1644 [pGADT7-ssb2-T93A-T94A] as template DNA with primers 2293+2296 / PCR#2: ssb2-3xFLAG:natNT strain gDNA with primers 2295+2112)
	ssb2-W112A:natNT (cDNA)	Transformed with ssb2-E76R:natNT (cDNA) PCR fragment, generated by stiching Q5 PCR with final primers 2293+2112 and PCR#1 & PCR#2 as template. (PCR#1: plasmid #1628 [pGADT7-ssb2-W112A] as template DNA with primers 2293+2296 / PCR#2: ssb2-3xFLAG:natNT strain gDNA with primers 2295+2112)
	ssb2-3xFLAG:hphNT1 (cDNA)	Amplified ssb2 C-terminal region from ssb2-3xFLAG:hphNT1 strain with primers 2112+2114 and transformed ssb2+(WT):natNT (cDNA) strain.
	ssb2-E69R-3xFLAG:hphNT1 (cDNA)	Amplified ssb2 C-terminal region from ssb2-3xFLAG:hphNT1 strain with primers 2112+2114 and transformed ssb2-E69R:natNT (cDNA) strain.
	ssb2-E76R-3xFLAG:hphNT1 (cDNA)	Amplified ssb2 C-terminal region from ssb2-3xFLAG:hphNT1 strain with primers 2112+2114 and transformed ssb2-E76R:natNT (cDNA) strain.
	ssb2-E69R-E76R-3xFLAG:hphNT1 (cDNA)	Amplified ssb2 C-terminal region from ssb2-3xFLAG:hphNT1 strain with primers 2112+2114 and transformed ssb2-E69R-E76R:natNT (cDNA) strain.
	ssb2-T93A-3xFLAG:hphNT1 (cDNA)	Amplified ssb2 C-terminal region from ssb2-3xFLAG:hphNT1 strain with primers 2114+2135 and transformed ssb2-T93A:natNT (cDNA) strain.
	ssb2-T94A-3xFLAG:hphNT1 (cDNA)	Amplified ssb2 C-terminal region from ssb2-3xFLAG:hphNT1 strain with primers 2112+2114 and transformed ssb2-T94A:natNT (cDNA) strain.
	ssb2-T93A-T94A-3xFLAG:hphNT1 (cDNA)	Amplified ssb2 C-terminal region from ssb2-3xFLAG:hphNT1 strain with primers 2114+2135 and transformed ssb2-T93A-T93A:natNT (cDNA) strain.
	ssb2-W112A-3xFLAG:hphNT1 (cDNA)	Amplified ssb2 C-terminal region from ssb2-3xFLAG:hphNT1 strain with primers 2112+2113 and transformed ssb2-W112A:natNT (cDNA) strain.
	ssb2(1-180)-3xFLAG:natNT	Transformed with ssb2(1-180)-3xFLAG:natNT PCR fragment, generated by stiching Q5 PCR with final primers 2133+2112 and PCR#1 & PCR#2 as template. (PCR#1: wt fission yeast gDNA with primers 2131+2133 / PCR#2: ssb2-3xFLAG:natNT strain gDNA with primers 2112+2130)
	ssb2(1-210)-3xFLAG:natNT	Transformed with ssb2(1-220)-3xFLAG:natNT PCR fragment, generated by stiching Q5 PCR with final primers 2133+2112 and PCR#1 & PCR#2 as template. (PCR#1: wt fission yeast gDNA with primers 2132+2133 / PCR#2: ssb2-3xFLAG:natNT strain gDNA with primers 2112+2130)
	ssb3-GFP:hphMX	Maker swap of ssb3-GFP:kanMX6 [2] by PCR-based method.
	tpz1-K75A:kanMX	Marker swap of tpz1-K75A:hphMX [5] by PCR-based method.
	tpz1-R81E:kanMX6	Transformed with tpz1-R81E:kanMX6 fragment, isolated from BsgI-BglI digested pld#1160 (pBS-tpz1-R81E-kanMX).
	tpz1-R81E:hphMX6	Marker swap of tpz1-R81E:kanMX6 by PCR-based method.
	tpz1-R81E-K242R:kanMX6	Transformed with tpz1-R81E-K242R:kanMX6 fragment, isolated from BsgI-BglI digested pld#1271 (pBS-tpz1-R81E-K242R-kanMX).
	tpz1-R81E-AWAAA:kanMX6	Transformed with tpz1-R81E-K242R:kanMX6 fragment, isolated from BsgI-BglI digested pld#1273 (pBS-tpz1-R81E-AWAAA-kanMX).
	trt1-G8-13myc:hphMX6	Maker swap of trt1-G8-13myc:kanMX6 [6] by PCR-based method.
	trt1-E86A-G8-13myc:hphMX6	Transformed with trt1-E86A-G8-13myc:hphMX6 PCR fragment, generated by stiching Q5 PCR with final primers 2370+1356 and PCR#1 & PCR#2 as template. (PCR#1: plasmid #1648 [pKAN-trt1-E86A-cMyc9] as template DNA with primers 2370+457 / PCR#2: trt1-G8-13myc:hphMX6 strain gDNA with primers 456+1356)
	trt1-N90A-G8-13myc:hphMX6	Transformed with trt1-N90A-G8-13myc:hphMX6 PCR fragment, generated by stiching Q5 PCR with final primers 2370+1356 and PCR#1 & PCR#2 as template. (PCR#1: plasmid #1649 [pKAN-trt1-N90A-cMyc9] as template DNA with primers 2370+457 / PCR#2: trt1-G8-13myc:hphMX6 strain gDNA with primers 456+1356)
	trt1-E86A-N90A-G8-13myc:hphMX6	Transformed with trt1-E86A-N90A-G8-13myc:hphMX6 PCR fragment, generated by stiching Q5 PCR with final primers 2370+1356 and PCR#1 & PCR#2 as template. (PCR#1: plasmid #1664 [pKAN-trt1-E86A-N90A-cMyc9] as template DNA with primers 2370+457 / PCR#2: trt1-G8-13myc:hphMX6 strain gDNA with primers 456+1356)
	trt1-E116A-G8-13myc:hphMX6	Transformed with trt1-E116A-G8-13myc:hphMX6 PCR fragment, generated by stiching Q5 PCR with final primers 2370+1356 and PCR#1 & PCR#2 as template. (PCR#1: plasmid #1655 [pKAN-trt1-E116A-cMyc9] as template DNA with primers 2370+457 / PCR#2: trt1-G8-13myc:hphMX6 strain gDNA with primers 456+1356)
	trt1-R119A-G8-13myc:hphMX6	Transformed with trt1-R119A-G8-13myc:hphMX6 PCR fragment, generated by stiching Q5 PCR with final primers 2370+1356 and PCR#1 & PCR#2 as template. (PCR#1: plasmid #1658 [pKAN-trt1-R119A-cMyc9] as template DNA with primers 2370+457 / PCR#2: trt1-G8-13myc:hphMX6 strain gDNA with primers 456+1356)
	trt1-E116A-R119A-G8-13myc:hphMX6	Transformed with trt1-E116A-R119A-G8-13myc:hphMX6 PCR fragment, generated by stiching Q5 PCR with final primers 2370+1356 and PCR#1 & PCR#2 as template. (PCR#1: plasmid #1665 [pKAN-trt1-E116A-R119A-cMyc9] as template DNA with primers 2370+457 / PCR#2: trt1-G8-13myc:hphMX6 strain gDNA with primers 456+1356)
	trt1-D157A-G8-13myc:hphMX6	Transformed with trt1-D157A-G8-13myc:hphMX6 PCR fragment, generated by stiching Q5 PCR with final primers 2370+1356 and PCR#1 & PCR#2 as template. (PCR#1: plasmid #1622 [pKAN-trt1-D157A-cMyc9] as template DNA with primers 2370+457 / PCR#2: trt1-G8-13myc:hphMX6 strain gDNA with primers 456+1356)
	rap1∆::kanMX6	Maker swap of rap1∆::ura4+ [9] by PCR-based method.
	[1] Ohle et al. Transient RNA-DNA Hybrids Are Required for Efficient Double-Strand Break Repair. Cell 167(4):1001-13 (2016).
	[2] Cavero et al. Critical functions of Rpa3/Ssb3 in S-phase DNA damage responses in fission yeast. PLoS Genet. 6: e1001138 (2010).
	[3] Moser et al. Differential arrival of leading and lagging strand DNA polymerases at fission yeast telomeres. EMBO J. 28(7):810-20 (2009).
	[4] Moser et al. Fission yeast Tel1(ATM) and Rad3(ATR) promote telomere protection and telomerase recruitment. PLoS Genet. 5(8):e1000622 (2009).
	[5] Mennie et al. Tpz1(TPP1) prevents telomerase activation and protects telomeres by modulating the Stn1-Ten1 complex in fission yeast. Commun. Biol. 2:297 (2019).
	[6] Webb and Zakian Identification and characterization of the Schizosaccharomyces pombe TER1 telomerase RNA. Nat Struct Mol Biol. 15(1):34-42 (2008).
	[7] Chang et al. Fission Yeast Shelterin Regulates DNA Polymerases andRad3(ATR) Kinase to Limit Telomere Extension. PLoS Genet. 9(11):e1003936 (2013).
	[8] Miyagawa et al. SUMOylation regulates telomere length by targeting the shelterin subunit Tpz1(TPP1) to modulate shelterin-Stn1 interaction in fission yeast. Proc Natl Acad Sci U S A. 111(16):5950-5 (2014).
	[9] Kanoh and Ishikawa spRap1 and spRif1, recruited to telomeres by Taz1, are essentialfor telomere function in fission yeast. Curr. Biol. 11:1624-30 (2001).
	[10] Nakamura et al. Telomerase catalytic subunit homologs from fission yeast and human. Science. 277(5328):955-9 (1997).
	[11] Cooper et al. Regulation of telomere length and function by a Myb-domain analysis of fission yeast. Nature 385: 744–747 (2017).
	[12] Nakamura et al. Telomere Binding of Checkpoint Sensor and DNA Repair Proteins Contributesto Maintenance of Functional Fission Yeast Telomeres. Genetics 161:1437-52 (2002).
